# T-cell distribution in the dorsal root ganglion across species, sex, and age

**DOI:** 10.64898/2026.04.30.722027

**Authors:** Jayden A. O’Brien, Nishka Kuttanna, Khadijah Mazhar, Marisol Mancilla Moreno, Asta Arendt-Tranholm, Joseph B. Lesnak, Michael A. Wilde, Spoorthi Sadasivuni, Pooja J. Patel, Rainer V. Haberberger, Armen N. Akopian, Stephanie Hennen, Verena Arndt, Jane M. Brandon, Katherin A. Gabriel, Seph M. Palomino, Amol M. Patwardhan, Theodore J. Price

## Abstract

T-cells infiltrate somatosensory ganglia in response to nerve damage, autoimmune disease, and infection, contributing to sensory abnormalities and pain. In naïve states, T-cells are rare in the rodent dorsal root ganglion (DRG) but have been reported in human and non-human primates without known relevant exposures. It remains unclear whether there are inherent evolutionary or species differences in DRG T-cell residence. Using a comparative biology approach, we investigated the frequency and distribution of T-cells in the mammalian DRG across humans, non-human primates, pigs, and rodents, and in humans investigated the contributions of sex and age. Spatial transcriptomics and immunofluorescence independently verified the robust presence of DRG T-cells at similar levels in humans, non-human primates, and pigs, but were fewer in rats and largely absent in mice. In humans, premenopausal females were more likely to have elevated DRG endoneurial T-cells than post-menopausal females or adult males. T-cells were detected in human dorsal root ganglion at as early as two months of age but were less abundant within the perineuronal niche. Most human DRG T-cells expressed distinct markers consistent with a resident memory (Trm) phenotype. We discuss the importance of studying the functional roles of DRG-resident T-cells and raise broader considerations for modelling peripheral nervous system disease.
