## Supplemental Table 1 for "T-cell distribution in the dorsal root ganglion across species, sex, and age"

### Sheet: Sheet1
Gene Name	ID	Human	Pig	Baboon	Rhesus	Cyno
CD3E	ENSG00000198851.9	yes	yes	yes	yes	yes
CD3D	ENSG00000167286.9	yes	yes	yes	yes	yes
CD3G	ENSG00000160654.9	yes	yes	yes	yes	yes
ZAP70	ENSG00000115085.13	yes	yes	yes	yes	yes
CD28	ENSG00000178562.17	yes	yes	yes	yes	yes
ICOS	ENSG00000163600.12	yes	yes	yes	yes	yes
CD40LG	ENSG00000102245.7	yes	yes	yes	yes	yes
TRAC	ENSG00000277734.7	yes	no	yes	yes	yes
	ENSSSCG00000033721	no	yes	no	no	no
EOMES	ENSG00000163508.12	yes	yes	yes	yes	yes
GATA3	ENSG00000107485.15	yes	yes	yes	yes	yes
