## Supplemental Table 2 for "T-cell distribution in the dorsal root ganglion across species, sex, and age"

Level	Comparison	n1	n2	Variable	Family	g	MW_p	Perm_p	Bonf_19	BH_19	Bonf_fam	BH_fam
Sample	F vs M adults	8	8	Neurons	cell (13)	0.006707430020345361	0.5737373737373737	0.988	1.0	0.8385392385392384	1.0	0.8287317620650954
Sample	F vs M adults	8	8	NMSchwann	cell (13)	-0.5937408172970183	0.3822843822843822	0.2338	1.0	0.8001554001554001	1.0	0.7179292929292928
Sample	F vs M adults	8	8	MSchwann	cell (13)	-0.48237374251066106	0.4418026418026417	0.3301	1.0	0.8001554001554001	1.0	0.7179292929292928
Sample	F vs M adults	8	8	SGCs	cell (13)	-0.4169847580820284	0.2786324786324786	0.3862	1.0	0.8001554001554001	1.0	0.7179292929292928
Sample	F vs M adults	8	8	Bcells	cell (13)	-0.5030614592040727	0.3822843822843822	0.3629	1.0	0.8001554001554001	1.0	0.7179292929292928
Sample	F vs M adults	8	8	Granulocytes	cell (13)	0.6597603206135952	0.13038073038073036	0.1803	1.0	0.8001554001554001	1.0	0.7179292929292928
Sample	F vs M adults	8	8	MastCells	cell (13)	-0.3209034157442169	0.4418026418026417	0.5015	1.0	0.8001554001554001	1.0	0.7179292929292928
Sample	F vs M adults	8	8	NKcells	cell (13)	0.5789771857998637	0.3822843822843822	0.2451	1.0	0.8001554001554001	1.0	0.7179292929292928
Sample	F vs M adults	8	8	Macrophages	cell (13)	-0.07361513695636582	0.8784770784770783	0.8812	1.0	0.9272813606146939	1.0	0.8784770784770783
Sample	F vs M adults	8	8	Fibroblasts	cell (13)	0.4907940521806841	0.2786324786324786	0.3139	1.0	0.8001554001554001	1.0	0.7179292929292928
Sample	F vs M adults	8	8	Pericytes	cell (13)	0.11394802293545336	0.7984459984459983	0.8122	1.0	0.9272813606146939	1.0	0.8784770784770783
Sample	F vs M adults	8	8	Endothelial.Cells	cell (13)	0.031853713235425345	0.7984459984459983	0.9433	1.0	0.9272813606146939	1.0	0.8784770784770783
Sample	F vs M adults	8	8	SMCs	cell (13)	0.1594717028304442	0.8784770784770783	0.7357	1.0	0.9272813606146939	1.0	0.8784770784770783
Sample	F vs M adults	8	8	NeuroGlial	comp (6)	-0.5956480927586582	0.3822843822843822	0.2373	1.0	0.8001554001554001	1.0	0.758041958041958
Sample	F vs M adults	8	8	Glial	comp (6)	-0.7246913449568342	0.23449883449883446	0.1511	1.0	0.8001554001554001	1.0	0.758041958041958
Sample	F vs M adults	8	8	Immune	comp (6)	0.26046433034856065	0.5053613053613053	0.5896	1.0	0.8001554001554001	1.0	0.758041958041958
Sample	F vs M adults	8	8	ProInflam	comp (6)	-0.09719954208841981	0.8784770784770783	0.8388	1.0	0.9272813606146939	1.0	0.959129759129759
Sample	F vs M adults	8	8	Stromal	comp (6)	0.31899937697577546	0.5053613053613053	0.5068	1.0	0.8001554001554001	1.0	0.758041958041958
Sample	F vs M adults	8	8	Vascular	comp (6)	0.12277677871392763	0.959129759129759	0.8061	1.0	0.959129759129759	1.0	0.959129759129759
Sample	YF vs other adults	4	12	Neurons	cell (13)	-0.8496046671649328	0.07802197802197802	0.1433	1.0	0.21177394034536892	1.0	0.20285714285714285
Sample	YF vs other adults	4	12	NMSchwann	cell (13)	-1.9420232398332908	0.013186813186813189	0.0032	0.2505494505494506	0.06263736263736265	0.17142857142857146	0.08571428571428572
Sample	YF vs other adults	4	12	MSchwann	cell (13)	-0.4547863433515251	0.6835164835164834	0.4272	1.0	0.9147664835164835	1.0	0.9103896103896103
Sample	YF vs other adults	4	12	SGCs	cell (13)	-1.5069384731803666	0.013186813186813189	0.0168	0.2505494505494506	0.06263736263736265	0.17142857142857146	0.08571428571428572
Sample	YF vs other adults	4	12	Bcells	cell (13)	-0.09265743758341045	0.7703296703296703	0.8876	1.0	0.9147664835164835	1.0	0.9103896103896103
Sample	YF vs other adults	4	12	Granulocytes	cell (13)	1.4068230097706949	0.029670329670329672	0.0178	0.5637362637362637	0.11274725274725277	0.38571428571428573	0.1285714285714286
Sample	YF vs other adults	4	12	MastCells	cell (13)	-0.9123003840008128	0.13296703296703297	0.1216	1.0	0.25263736263736264	1.0	0.2469387755102041
Sample	YF vs other adults	4	12	NKcells	cell (13)	0.9098123369749288	0.13296703296703297	0.1142	1.0	0.25263736263736264	1.0	0.2469387755102041
Sample	YF vs other adults	4	12	Macrophages	cell (13)	0.19616816073370824	0.7703296703296703	0.7179	1.0	0.9147664835164835	1.0	0.9103896103896103
Sample	YF vs other adults	4	12	Fibroblasts	cell (13)	1.157832178712191	0.07802197802197802	0.0543	1.0	0.21177394034536892	1.0	0.20285714285714285
Sample	YF vs other adults	4	12	Pericytes	cell (13)	-0.2645751471763365	0.9527472527472527	0.6315	1.0	0.9527472527472527	1.0	0.9527472527472527
Sample	YF vs other adults	4	12	Endothelial.Cells	cell (13)	0.04097312829464558	0.8615384615384615	0.9372	1.0	0.9527472527472527	1.0	0.9333333333333332
Sample	YF vs other adults	4	12	SMCs	cell (13)	-0.287469582762918	0.6835164835164834	0.6028	1.0	0.9147664835164835	1.0	0.9103896103896103
Sample	YF vs other adults	4	12	NeuroGlial	comp (6)	-2.265188935871979	0.002197802197802198	0.0009	0.041758241758241756	0.04175824175824176	0.013186813186813187	0.013186813186813187
Sample	YF vs other adults	4	12	Glial	comp (6)	-1.982354812791158	0.013186813186813189	0.0047	0.2505494505494506	0.06263736263736265	0.07912087912087913	0.039560439560439566
Sample	YF vs other adults	4	12	Immune	comp (6)	0.9620790368322091	0.13296703296703297	0.1024	1.0	0.25263736263736264	0.7978021978021979	0.26593406593406593
Sample	YF vs other adults	4	12	ProInflam	comp (6)	0.3483369944664134	0.3791208791208791	0.5305	1.0	0.6548451548451548	1.0	0.5353846153846153
Sample	YF vs other adults	4	12	Stromal	comp (6)	0.33263706135747945	0.4461538461538461	0.5564	1.0	0.7064102564102565	1.0	0.5353846153846153
Sample	YF vs other adults	4	12	Vascular	comp (6)	-0.2030498135090875	0.9527472527472527	0.7188	1.0	0.9527472527472527	1.0	0.9527472527472527
Sample	Infants vs adults	2	16	Neurons	cell (13)	0.04942185724098275	0.6405228758169935	0.9692	1.0	0.8366013071895425	1.0	0.8326797385620915
Sample	Infants vs adults	2	16	NMSchwann	cell (13)	0.21573332671324272	0.8366013071895425	0.7533	1.0	0.8366013071895425	1.0	0.8366013071895425
Sample	Infants vs adults	2	16	MSchwann	cell (13)	-1.320338872499551	0.0784313725490196	0.0958	1.0	0.1655773420479303	1.0	0.14565826330532214
Sample	Infants vs adults	2	16	SGCs	cell (13)	1.8724378902000227	0.05228758169934641	0.027	0.9934640522875817	0.12418300653594773	0.6797385620915033	0.11328976034858387
Sample	Infants vs adults	2	16	Bcells	cell (13)	2.93611737078027	0.026143790849673203	0.0126	0.49673202614379086	0.07096171802054156	0.33986928104575165	0.06797385620915032
Sample	Infants vs adults	2	16	Granulocytes	cell (13)	0.09884358008257921	0.8366013071895425	0.8457	1.0	0.8366013071895425	1.0	0.8366013071895425
Sample	Infants vs adults	2	16	MastCells	cell (13)	3.4881960453447727	0.013071895424836602	0.0056	0.24836601307189543	0.04139433551198257	0.16993464052287582	0.042483660130718956
Sample	Infants vs adults	2	16	NKcells	cell (13)	3.611858531989235	0.013071895424836602	0.0056	0.24836601307189543	0.04139433551198257	0.16993464052287582	0.042483660130718956
Sample	Infants vs adults	2	16	Macrophages	cell (13)	2.8772797479334953	0.013071895424836602	0.0056	0.24836601307189543	0.04139433551198257	0.16993464052287582	0.042483660130718956
Sample	Infants vs adults	2	16	Fibroblasts	cell (13)	0.21714961668918406	0.7320261437908497	0.7594	1.0	0.8366013071895425	1.0	0.8366013071895425
Sample	Infants vs adults	2	16	Pericytes	cell (13)	1.8615998512368654	0.11764705882352941	0.0339	1.0	0.2235294117647059	1.0	0.19117647058823528
Sample	Infants vs adults	2	16	Endothelial.Cells	cell (13)	-0.2846325530835568	0.6405228758169935	0.6521	1.0	0.8366013071895425	1.0	0.8326797385620915
Sample	Infants vs adults	2	16	SMCs	cell (13)	-2.5958487541160995	0.013071895424836602	0.0025	0.24836601307189543	0.04139433551198257	0.16993464052287582	0.042483660130718956
Sample	Infants vs adults	2	16	NeuroGlial	comp (6)	0.2849458603274578	0.8366013071895425	0.649	1.0	0.8366013071895425	1.0	0.8366013071895425
Sample	Infants vs adults	2	16	Glial	comp (6)	0.3163665341601966	0.8366013071895425	0.6187	1.0	0.8366013071895425	1.0	0.8366013071895425
Sample	Infants vs adults	2	16	Immune	comp (6)	4.915136809334353	0.013071895424836602	0.0056	0.24836601307189543	0.04139433551198257	0.0784313725490196	0.03921568627450981
Sample	Infants vs adults	2	16	ProInflam	comp (6)	5.669795748334748	0.013071895424836602	0.0056	0.24836601307189543	0.04139433551198257	0.0784313725490196	0.03921568627450981
Sample	Infants vs adults	2	16	Stromal	comp (6)	-0.1712386732211216	0.8366013071895425	0.8277	1.0	0.8366013071895425	1.0	0.8366013071895425
Sample	Infants vs adults	2	16	Vascular	comp (6)	-0.36791833634418614	0.8366013071895425	0.6268	1.0	0.8366013071895425	1.0	0.8366013071895425
Sample	Cyno F vs M	4	4	Neurons	cell (13)	0.017548096700106916	0.4857142857142857	0.9998	1.0	0.7098901098901098	1.0	0.7428571428571428
Sample	Cyno F vs M	4	4	NMSchwann	cell (13)	0.1573287809313299	1.0	0.8855	1.0	1.0	1.0	1.0
Sample	Cyno F vs M	4	4	MSchwann	cell (13)	0.29174552055369246	0.6857142857142857	0.6802	1.0	0.7663865546218488	1.0	0.7428571428571428
Sample	Cyno F vs M	4	4	SGCs	cell (13)	0.3750003477528454	0.6857142857142857	0.5477	1.0	0.7663865546218488	1.0	0.7428571428571428
Sample	Cyno F vs M	4	4	Bcells	cell (13)	1.1997120471539975	0.2	0.1096	1.0	0.7098901098901098	1.0	0.65
Sample	Cyno F vs M	4	4	Granulocytes	cell (13)	0.9657921730264565	0.2	0.2044	1.0	0.7098901098901098	1.0	0.65
Sample	Cyno F vs M	4	4	MastCells	cell (13)	0.3448586819348706	0.34285714285714286	0.5287	1.0	0.7098901098901098	1.0	0.7428571428571428
Sample	Cyno F vs M	4	4	NKcells	cell (13)	0.4822642939398689	0.4857142857142857	0.5438	1.0	0.7098901098901098	1.0	0.7428571428571428
Sample	Cyno F vs M	4	4	Macrophages	cell (13)	-0.083025607744701	0.6857142857142857	0.8918	1.0	0.7663865546218488	1.0	0.7428571428571428
Sample	Cyno F vs M	4	4	Fibroblasts	cell (13)	-1.4170485020743553	0.11428571428571428	0.1145	1.0	0.7098901098901098	1.0	0.65
Sample	Cyno F vs M	4	4	Pericytes	cell (13)	0.9281310758287196	0.2	0.1724	1.0	0.7098901098901098	1.0	0.65
Sample	Cyno F vs M	4	4	Endothelial.Cells	cell (13)	0.5436848209274795	0.34285714285714286	0.3701	1.0	0.7098901098901098	1.0	0.7428571428571428
Sample	Cyno F vs M	4	4	SMCs	cell (13)	-0.09104920693097755	0.6857142857142857	0.9158	1.0	0.7663865546218488	1.0	0.7428571428571428
Sample	Cyno F vs M	4	4	NeuroGlial	comp (6)	0.5857980430439953	0.4857142857142857	0.3719	1.0	0.7098901098901098	1.0	0.5828571428571429
Sample	Cyno F vs M	4	4	Glial	comp (6)	0.3932930543607286	0.4857142857142857	0.5429	1.0	0.7098901098901098	1.0	0.5828571428571429
Sample	Cyno F vs M	4	4	Immune	comp (6)	0.4366197690457294	0.34285714285714286	0.5279	1.0	0.7098901098901098	1.0	0.5828571428571429
Sample	Cyno F vs M	4	4	ProInflam	comp (6)	0.34239367176585256	0.34285714285714286	0.5738	1.0	0.7098901098901098	1.0	0.5828571428571429
Sample	Cyno F vs M	4	4	Stromal	comp (6)	0.013609754287281143	0.8857142857142857	0.9732	1.0	0.9349206349206349	1.0	0.8857142857142857
Sample	Cyno F vs M	4	4	Vascular	comp (6)	0.8391530433806513	0.2	0.2885	1.0	0.7098901098901098	1.0	0.5828571428571429
Sample	OF vs YF	4	4	Neurons	cell (13)	1.0929735923429165	0.2	0.1893	1.0	0.5428571428571429	1.0	0.52
Sample	OF vs YF	4	4	NMSchwann	cell (13)	1.8472403024760615	0.02857142857142857	0.0108	0.5428571428571428	0.18095238095238095	0.37142857142857144	0.1857142857142857
Sample	OF vs YF	4	4	MSchwann	cell (13)	0.18297542282901003	1.0	0.8279	1.0	1.0	1.0	1.0
Sample	OF vs YF	4	4	SGCs	cell (13)	1.8991108021448495	0.02857142857142857	0.0167	0.5428571428571428	0.18095238095238095	0.37142857142857144	0.1857142857142857
Sample	OF vs YF	4	4	Bcells	cell (13)	-0.6328095677947279	0.34285714285714286	0.2405	1.0	0.5922077922077922	1.0	0.6367346938775511
Sample	OF vs YF	4	4	Granulocytes	cell (13)	-1.270916380932671	0.2	0.1166	1.0	0.5428571428571429	1.0	0.52
Sample	OF vs YF	4	4	MastCells	cell (13)	0.7531671957437801	0.4857142857142857	0.2963	1.0	0.7690476190476191	1.0	0.7892857142857143
Sample	OF vs YF	4	4	NKcells	cell (13)	-0.7391834212259739	0.2	0.2594	1.0	0.5428571428571429	1.0	0.52
Sample	OF vs YF	4	4	Macrophages	cell (13)	-0.32200361763793783	0.6857142857142857	0.5776	1.0	0.8685714285714285	1.0	0.8103896103896104
Sample	OF vs YF	4	4	Fibroblasts	cell (13)	-0.8551538142319633	0.34285714285714286	0.2015	1.0	0.5922077922077922	1.0	0.6367346938775511
Sample	OF vs YF	4	4	Pericytes	cell (13)	0.47239873284754996	0.6857142857142857	0.5969	1.0	0.8685714285714285	1.0	0.8103896103896104
Sample	OF vs YF	4	4	Endothelial.Cells	cell (13)	-0.020490094954001867	1.0	0.9688	1.0	1.0	1.0	1.0
Sample	OF vs YF	4	4	SMCs	cell (13)	0.4941392875744876	0.6857142857142857	0.4262	1.0	0.8685714285714285	1.0	0.8103896103896104
Sample	OF vs YF	4	4	NeuroGlial	comp (6)	1.9177776557930655	0.02857142857142857	0.0207	0.5428571428571428	0.18095238095238095	0.17142857142857143	0.17142857142857143
Sample	OF vs YF	4	4	Glial	comp (6)	1.442694359229265	0.11428571428571428	0.0889	1.0	0.5428571428571428	0.6857142857142857	0.34285714285714286
Sample	OF vs YF	4	4	Immune	comp (6)	-0.9294044741154416	0.34285714285714286	0.1679	1.0	0.5922077922077922	1.0	0.5142857142857143
Sample	OF vs YF	4	4	ProInflam	comp (6)	-0.5007834382977387	0.34285714285714286	0.4769	1.0	0.5922077922077922	1.0	0.5142857142857143
Sample	OF vs YF	4	4	Stromal	comp (6)	-0.12405248377630522	1.0	0.8484	1.0	1.0	1.0	1.0
Sample	OF vs YF	4	4	Vascular	comp (6)	0.3191398277777563	1.0	0.5999	1.0	1.0	1.0	1.0
Sample	OF vs males	4	8	Neurons	cell (13)	0.5795944890249998	0.5696969696969697	0.3789	1.0	1.0	1.0	1.0
Sample	OF vs males	4	8	NMSchwann	cell (13)	0.3091929613980602	0.6828282828282828	0.5873	1.0	1.0	1.0	1.0
Sample	OF vs males	4	8	MSchwann	cell (13)	-0.40470922378876856	0.5696969696969697	0.4953	1.0	1.0	1.0	1.0
Sample	OF vs males	4	8	SGCs	cell (13)	0.3297550216620137	0.9333333333333333	0.583	1.0	1.0	1.0	1.0
Sample	OF vs males	4	8	Bcells	cell (13)	-0.5888652008018894	0.21414141414141416	0.3678	1.0	1.0	1.0	1.0
Sample	OF vs males	4	8	Granulocytes	cell (13)	0.06416342941110852	0.8080808080808081	0.8891	1.0	1.0	1.0	1.0
Sample	OF vs males	4	8	MastCells	cell (13)	0.14826286391503324	0.8080808080808081	0.7878	1.0	1.0	1.0	1.0
Sample	OF vs males	4	8	NKcells	cell (13)	0.20485996826628014	0.9333333333333333	0.7119	1.0	1.0	1.0	1.0
Sample	OF vs males	4	8	Macrophages	cell (13)	-0.2652624985090573	0.6828282828282828	0.6524	1.0	1.0	1.0	1.0
Sample	OF vs males	4	8	Fibroblasts	cell (13)	-0.05008957953835542	1.0	0.9323	1.0	1.0	1.0	1.0
Sample	OF vs males	4	8	Pericytes	cell (13)	0.31282010798762466	0.8080808080808081	0.5849	1.0	1.0	1.0	1.0
Sample	OF vs males	4	8	Endothelial.Cells	cell (13)	0.01512010807973496	0.9333333333333333	0.9775	1.0	1.0	1.0	1.0
Sample	OF vs males	4	8	SMCs	cell (13)	0.40307969865869314	0.5696969696969697	0.4794	1.0	1.0	1.0	1.0
Sample	OF vs males	4	8	NeuroGlial	comp (6)	0.5226442299766926	0.3676767676767677	0.3743	1.0	1.0	1.0	0.9696969696969696
Sample	OF vs males	4	8	Glial	comp (6)	0.10923709262858271	0.8080808080808081	0.8622	1.0	1.0	1.0	0.9696969696969696
Sample	OF vs males	4	8	Immune	comp (6)	-0.24753288122314587	0.8080808080808081	0.6635	1.0	1.0	1.0	0.9696969696969696
Sample	OF vs males	4	8	ProInflam	comp (6)	-0.34562127267777404	0.3676767676767677	0.5681	1.0	1.0	1.0	0.9696969696969696
Sample	OF vs males	4	8	Stromal	comp (6)	0.19511322759979896	1.0	0.7269	1.0	1.0	1.0	1.0
Sample	OF vs males	4	8	Vascular	comp (6)	0.2933070685494892	0.8080808080808081	0.6194	1.0	1.0	1.0	0.9696969696969696
Donor	F vs M (donor)	4	4	Neurons	cell (13)	0.006136372122359377	0.6857142857142857	1.0	1.0	1.0	1.0	0.9904761904761905
Donor	F vs M (donor)	4	4	NMSchwann	cell (13)	-0.589229081946113	0.4857142857142857	0.4233	1.0	1.0	1.0	0.9904761904761905
Donor	F vs M (donor)	4	4	MSchwann	cell (13)	-0.466626352907415	0.6857142857142857	0.4561	1.0	1.0	1.0	0.9904761904761905
Donor	F vs M (donor)	4	4	SGCs	cell (13)	-0.5449659171023348	0.6857142857142857	0.3794	1.0	1.0	1.0	0.9904761904761905
Donor	F vs M (donor)	4	4	Bcells	cell (13)	-0.4988339623541587	0.4857142857142857	0.5065	1.0	1.0	1.0	0.9904761904761905
Donor	F vs M (donor)	4	4	Granulocytes	cell (13)	0.9642223346895702	0.34285714285714286	0.1726	1.0	1.0	1.0	0.9904761904761905
Donor	F vs M (donor)	4	4	MastCells	cell (13)	-0.2887697733400612	0.6857142857142857	0.6931	1.0	1.0	1.0	0.9904761904761905
Donor	F vs M (donor)	4	4	NKcells	cell (13)	0.61242507103026	0.6857142857142857	0.4387	1.0	1.0	1.0	0.9904761904761905
Donor	F vs M (donor)	4	4	Macrophages	cell (13)	-0.0750307561290606	1.0	0.9702	1.0	1.0	1.0	1.0
Donor	F vs M (donor)	4	4	Fibroblasts	cell (13)	0.5075960629943357	0.34285714285714286	0.4058	1.0	1.0	1.0	0.9904761904761905
Donor	F vs M (donor)	4	4	Pericytes	cell (13)	0.1430634832948804	1.0	0.8189	1.0	1.0	1.0	1.0
Donor	F vs M (donor)	4	4	Endothelial.Cells	cell (13)	0.03243678619238368	1.0	0.9692	1.0	1.0	1.0	1.0
Donor	F vs M (donor)	4	4	SMCs	cell (13)	0.17715334102630148	1.0	0.7947	1.0	1.0	1.0	1.0
Donor	F vs M (donor)	4	4	NeuroGlial	comp (6)	-0.5652884013843158	0.6857142857142857	0.4797	1.0	1.0	1.0	1.0
Donor	F vs M (donor)	4	4	Glial	comp (6)	-0.6884413706972206	0.34285714285714286	0.3426	1.0	1.0	1.0	0.9714285714285714
Donor	F vs M (donor)	4	4	Immune	comp (6)	0.2962263046549687	0.34285714285714286	0.5219	1.0	1.0	1.0	0.9714285714285714
Donor	F vs M (donor)	4	4	ProInflam	comp (6)	-0.11272616863901898	0.8857142857142857	0.6861	1.0	1.0	1.0	1.0
Donor	F vs M (donor)	4	4	Stromal	comp (6)	0.31145902203604153	0.4857142857142857	0.632	1.0	1.0	1.0	0.9714285714285714
Donor	F vs M (donor)	4	4	Vascular	comp (6)	0.12900264385439228	1.0	0.8908	1.0	1.0	1.0	1.0
Donor	YF vs other (donor)	2	6	Neurons	cell (13)	-0.7878619884858526	0.42857142857142855	0.3574	1.0	0.7402597402597402	1.0	0.7959183673469388
Donor	YF vs other (donor)	2	6	NMSchwann	cell (13)	-2.2326584077068006	0.07142857142857142	0.035	1.0	0.2261904761904762	0.9285714285714285	0.3095238095238095
Donor	YF vs other (donor)	2	6	MSchwann	cell (13)	-0.4384718617150203	0.8571428571428571	0.5657	1.0	1.0	1.0	1.0
Donor	YF vs other (donor)	2	6	SGCs	cell (13)	-3.2281172896286376	0.07142857142857142	0.035	1.0	0.2261904761904762	0.9285714285714285	0.3095238095238095
Donor	YF vs other (donor)	2	6	Bcells	cell (13)	-0.09070841824008637	1.0	0.8551	1.0	1.0	1.0	1.0
Donor	YF vs other (donor)	2	6	Granulocytes	cell (13)	3.145606847661291	0.07142857142857142	0.0273	1.0	0.2261904761904762	0.9285714285714285	0.3095238095238095
Donor	YF vs other (donor)	2	6	MastCells	cell (13)	-0.8287918729971253	0.42857142857142855	0.3278	1.0	0.7402597402597402	1.0	0.7959183673469388
Donor	YF vs other (donor)	2	6	NKcells	cell (13)	0.9846743531200242	0.42857142857142855	0.2808	1.0	0.7402597402597402	1.0	0.7959183673469388
Donor	YF vs other (donor)	2	6	Macrophages	cell (13)	0.20026485540370456	0.6428571428571428	0.7467	1.0	1.0	1.0	1.0
Donor	YF vs other (donor)	2	6	Fibroblasts	cell (13)	1.2677736094433485	0.14285714285714285	0.1432	1.0	0.3877551020408163	1.0	0.46428571428571425
Donor	YF vs other (donor)	2	6	Pericytes	cell (13)	-0.3346583614644644	0.8571428571428571	0.7588	1.0	1.0	1.0	1.0
Donor	YF vs other (donor)	2	6	Endothelial.Cells	cell (13)	0.04172383038265217	1.0	0.9272	1.0	1.0	1.0	1.0
Donor	YF vs other (donor)	2	6	SMCs	cell (13)	-0.32064996003315976	1.0	0.7398	1.0	1.0	1.0	1.0
Donor	YF vs other (donor)	2	6	NeuroGlial	comp (6)	-2.470605314704746	0.07142857142857142	0.035	1.0	0.2261904761904762	0.42857142857142855	0.14285714285714285
Donor	YF vs other (donor)	2	6	Glial	comp (6)	-2.0574166114170755	0.07142857142857142	0.035	1.0	0.2261904761904762	0.42857142857142855	0.14285714285714285
Donor	YF vs other (donor)	2	6	Immune	comp (6)	1.1893270783720902	0.07142857142857142	0.0722	1.0	0.2261904761904762	0.42857142857142855	0.14285714285714285
Donor	YF vs other (donor)	2	6	ProInflam	comp (6)	0.408544913314174	0.8571428571428571	0.822	1.0	1.0	1.0	1.0
Donor	YF vs other (donor)	2	6	Stromal	comp (6)	0.32447768179917247	0.42857142857142855	0.567	1.0	0.7402597402597402	1.0	0.6428571428571429
Donor	YF vs other (donor)	2	6	Vascular	comp (6)	-0.2136278230510124	1.0	0.6684	1.0	1.0	1.0	1.0
Donor	Infants vs adults (donor)	2	8	Neurons	cell (13)	0.049220512128311855	0.7111111111111111	0.9315	1.0	0.9007407407407407	1.0	0.8404040404040405
Donor	Infants vs adults (donor)	2	8	NMSchwann	cell (13)	0.2080549421045766	0.888888888888889	0.745	1.0	0.9934640522875817	1.0	0.962962962962963
Donor	Infants vs adults (donor)	2	8	MSchwann	cell (13)	-1.4011539996827678	0.08888888888888889	0.106	1.0	0.18765432098765433	1.0	0.1650793650793651
Donor	Infants vs adults (donor)	2	8	SGCs	cell (13)	2.34307061826696	0.044444444444444446	0.0041	0.8444444444444444	0.12063492063492065	0.5777777777777778	0.11555555555555555
Donor	Infants vs adults (donor)	2	8	Bcells	cell (13)	2.8463337208803967	0.08888888888888889	0.0408	1.0	0.18765432098765433	1.0	0.1650793650793651
Donor	Infants vs adults (donor)	2	8	Granulocytes	cell (13)	0.14331043728335638	0.5333333333333333	0.8158	1.0	0.9007407407407407	1.0	0.7703703703703704
Donor	Infants vs adults (donor)	2	8	MastCells	cell (13)	2.6317445340871553	0.044444444444444446	0.0167	0.8444444444444444	0.12063492063492065	0.5777777777777778	0.11555555555555555
Donor	Infants vs adults (donor)	2	8	NKcells	cell (13)	4.037990865987516	0.044444444444444446	0.0073	0.8444444444444444	0.12063492063492065	0.5777777777777778	0.11555555555555555
Donor	Infants vs adults (donor)	2	8	Macrophages	cell (13)	2.915719770303777	0.044444444444444446	0.0198	0.8444444444444444	0.12063492063492065	0.5777777777777778	0.11555555555555555
Donor	Infants vs adults (donor)	2	8	Fibroblasts	cell (13)	0.2326540254023987	0.7111111111111111	0.7032	1.0	0.9007407407407407	1.0	0.8404040404040405
Donor	Infants vs adults (donor)	2	8	Pericytes	cell (13)	1.8554075508880423	0.17777777777777778	0.0658	1.0	0.3377777777777778	1.0	0.28888888888888886
Donor	Infants vs adults (donor)	2	8	Endothelial.Cells	cell (13)	-0.2904159655418759	1.0	0.7403	1.0	1.0	1.0	1.0
Donor	Infants vs adults (donor)	2	8	SMCs	cell (13)	-3.195187492585812	0.044444444444444446	0.0198	0.8444444444444444	0.12063492063492065	0.5777777777777778	0.11555555555555555
Donor	Infants vs adults (donor)	2	8	NeuroGlial	comp (6)	0.29014292164019156	0.7111111111111111	0.6469	1.0	0.9007407407407407	1.0	1.0
Donor	Infants vs adults (donor)	2	8	Glial	comp (6)	0.32474727657254066	0.7111111111111111	0.6227	1.0	0.9007407407407407	1.0	1.0
Donor	Infants vs adults (donor)	2	8	Immune	comp (6)	4.515211799064328	0.044444444444444446	0.0198	0.8444444444444444	0.12063492063492065	0.26666666666666666	0.13333333333333336
Donor	Infants vs adults (donor)	2	8	ProInflam	comp (6)	4.719952985982502	0.044444444444444446	0.0198	0.8444444444444444	0.12063492063492065	0.26666666666666666	0.13333333333333336
Donor	Infants vs adults (donor)	2	8	Stromal	comp (6)	-0.16608535487097636	1.0	0.8069	1.0	1.0	1.0	1.0
Donor	Infants vs adults (donor)	2	8	Vascular	comp (6)	-0.3782506029795884	0.888888888888889	0.6043	1.0	0.9934640522875817	1.0	1.0
Donor	OF vs YF (donor)	2	2	Neurons	cell (13)	0.6209938498975626	0.6666666666666666	0.6628	1.0	1.0	1.0	0.9629629629629629
Donor	OF vs YF (donor)	2	2	NMSchwann	cell (13)	1.073551092542135	0.3333333333333333	0.3308	1.0	1.0	1.0	0.9629629629629629
Donor	OF vs YF (donor)	2	2	MSchwann	cell (13)	0.11568213417007085	1.0	1.0	1.0	1.0	1.0	1.0
Donor	OF vs YF (donor)	2	2	SGCs	cell (13)	3.099296299972036	0.3333333333333333	0.3308	1.0	1.0	1.0	0.9629629629629629
Donor	OF vs YF (donor)	2	2	Bcells	cell (13)	-0.44331204222844733	0.6666666666666666	0.668	1.0	1.0	1.0	0.9629629629629629
Donor	OF vs YF (donor)	2	2	Granulocytes	cell (13)	-1.2728595942893546	0.3333333333333333	0.3308	1.0	1.0	1.0	0.9629629629629629
Donor	OF vs YF (donor)	2	2	MastCells	cell (13)	0.4154523566425846	0.6666666666666666	0.6628	1.0	1.0	1.0	0.9629629629629629
Donor	OF vs YF (donor)	2	2	NKcells	cell (13)	-0.7028821739198343	0.6666666666666666	0.6628	1.0	1.0	1.0	0.9629629629629629
Donor	OF vs YF (donor)	2	2	Macrophages	cell (13)	-0.23586155553567453	0.6666666666666666	0.668	1.0	1.0	1.0	0.9629629629629629
Donor	OF vs YF (donor)	2	2	Fibroblasts	cell (13)	-0.5783527542515997	0.6666666666666666	0.6628	1.0	1.0	1.0	0.9629629629629629
Donor	OF vs YF (donor)	2	2	Pericytes	cell (13)	0.32018609610648663	1.0	1.0	1.0	1.0	1.0	1.0
Donor	OF vs YF (donor)	2	2	Endothelial.Cells	cell (13)	-0.011523208792334707	1.0	1.0	1.0	1.0	1.0	1.0
Donor	OF vs YF (donor)	2	2	SMCs	cell (13)	0.2981528155704083	1.0	1.0	1.0	1.0	1.0	1.0
Donor	OF vs YF (donor)	2	2	NeuroGlial	comp (6)	1.3827498815683772	0.3333333333333333	0.3308	1.0	1.0	1.0	0.6666666666666666
Donor	OF vs YF (donor)	2	2	Glial	comp (6)	0.9343743612670717	0.3333333333333333	0.3308	1.0	1.0	1.0	0.6666666666666666
Donor	OF vs YF (donor)	2	2	Immune	comp (6)	-0.68068622857532	0.3333333333333333	0.3308	1.0	1.0	1.0	0.6666666666666666
Donor	OF vs YF (donor)	2	2	ProInflam	comp (6)	-0.37684826752715633	1.0	1.0	1.0	1.0	1.0	1.0
Donor	OF vs YF (donor)	2	2	Stromal	comp (6)	-0.06885259369144615	1.0	1.0	1.0	1.0	1.0	1.0
Donor	OF vs YF (donor)	2	2	Vascular	comp (6)	0.17437967160456588	1.0	1.0	1.0	1.0	1.0	1.0
Donor	OF vs males (donor)	2	4	Neurons	cell (13)	0.4819135407881281	1.0	0.7372	1.0	1.0	1.0	1.0
Donor	OF vs males (donor)	2	4	NMSchwann	cell (13)	0.3992597932496181	0.8	0.6576	1.0	1.0	1.0	1.0
Donor	OF vs males (donor)	2	4	MSchwann	cell (13)	-0.3625801881373134	0.8	0.6708	1.0	1.0	1.0	1.0
Donor	OF vs males (donor)	2	4	SGCs	cell (13)	0.6935455350655366	0.5333333333333333	0.3378	1.0	1.0	1.0	1.0
Donor	OF vs males (donor)	2	4	Bcells	cell (13)	-0.5398657715055245	0.5333333333333333	0.5324	1.0	1.0	1.0	1.0
Donor	OF vs males (donor)	2	4	Granulocytes	cell (13)	0.14799001502170778	1.0	0.8649	1.0	1.0	1.0	1.0
Donor	OF vs males (donor)	2	4	MastCells	cell (13)	0.12270870291511878	1.0	0.8057	1.0	1.0	1.0	1.0
Donor	OF vs males (donor)	2	4	NKcells	cell (13)	0.19758930398097374	1.0	0.9	1.0	1.0	1.0	1.0
Donor	OF vs males (donor)	2	4	Macrophages	cell (13)	-0.2299180953215895	0.8	0.7323	1.0	1.0	1.0	1.0
Donor	OF vs males (donor)	2	4	Fibroblasts	cell (13)	-0.043723186900439664	1.0	1.0	1.0	1.0	1.0	1.0
Donor	OF vs males (donor)	2	4	Pericytes	cell (13)	0.37056914761753834	0.8	0.6417	1.0	1.0	1.0	1.0
Donor	OF vs males (donor)	2	4	Endothelial.Cells	cell (13)	0.014413833927703752	1.0	1.0	1.0	1.0	1.0	1.0
Donor	OF vs males (donor)	2	4	SMCs	cell (13)	0.404940704743264	1.0	0.6575	1.0	1.0	1.0	1.0
Donor	OF vs males (donor)	2	4	NeuroGlial	comp (6)	0.5460830592839856	0.5333333333333333	0.5296	1.0	1.0	1.0	1.0
Donor	OF vs males (donor)	2	4	Glial	comp (6)	0.12121678501879059	1.0	0.8554	1.0	1.0	1.0	1.0
Donor	OF vs males (donor)	2	4	Immune	comp (6)	-0.2791434066011643	1.0	0.7883	1.0	1.0	1.0	1.0
Donor	OF vs males (donor)	2	4	ProInflam	comp (6)	-0.3763166564405578	1.0	0.7372	1.0	1.0	1.0	1.0
Donor	OF vs males (donor)	2	4	Stromal	comp (6)	0.17076899426741066	1.0	0.7316	1.0	1.0	1.0	1.0
Donor	OF vs males (donor)	2	4	Vascular	comp (6)	0.2855487700118379	1.0	0.6024	1.0	1.0	1.0	1.0
