## Supplemental Table 3 for "T-cell distribution in the dorsal root ganglion across species, sex, and age"

Level	Comparison	n1	n2	Variable	Family	g	MW_p	Perm_p	Bonf_19	BH_19	Bonf_fam	BH_fam
Sample	F vs M adults	8	8	Neurons	cell (13)	0.09394972467087179	0.7984459984459983	0.8432	1.0	0.9481546231546231	1.0	1.0
Sample	F vs M adults	8	8	NMSchwann	cell (13)	0.2730696841723341	0.959129759129759	0.5728	1.0	1.0	1.0	1.0
Sample	F vs M adults	8	8	MSchwann	cell (13)	0.6409328037518689	0.1605283605283605	0.203	1.0	0.9256410256410256	1.0	0.8444444444444443
Sample	F vs M adults	8	8	SGCs	cell (13)	-0.2510706431294835	0.959129759129759	0.6113	1.0	1.0	1.0	1.0
Sample	F vs M adults	8	8	Bcells	cell (13)	-0.7244146869411138	0.13038073038073036	0.1187	1.0	0.9256410256410256	1.0	0.8444444444444443
Sample	F vs M adults	8	8	Granulocytes	cell (13)	0.08734267162956107	0.7209013209013208	0.8483	1.0	0.9481546231546231	1.0	1.0
Sample	F vs M adults	8	8	MastCells	cell (13)	-0.4890877047997302	0.5053613053613053	0.3127	1.0	0.9481546231546231	1.0	1.0
Sample	F vs M adults	8	8	NKcells	cell (13)	0.24733441414314086	0.7984459984459983	0.598	1.0	0.9481546231546231	1.0	1.0
Sample	F vs M adults	8	8	Macrophages	cell (13)	-0.20123977000586443	0.6453768453768453	0.6712	1.0	0.9481546231546231	1.0	1.0
Sample	F vs M adults	8	8	Fibroblasts	cell (13)	0.18233379031455899	1.0	0.7117	1.0	1.0	1.0	1.0
Sample	F vs M adults	8	8	Pericytes	cell (13)	-0.15837872903597028	0.6453768453768453	0.7484	1.0	0.9481546231546231	1.0	1.0
Sample	F vs M adults	8	8	Endothelial.Cells	cell (13)	-0.03113773768949447	0.5737373737373737	0.9502	1.0	0.9481546231546231	1.0	1.0
Sample	F vs M adults	8	8	SMCs	cell (13)	-0.6213419558196516	0.19487179487179485	0.2207	1.0	0.9256410256410256	1.0	0.8444444444444443
Sample	F vs M adults	8	8	NeuroGlial	comp (6)	0.3274845723590823	0.5737373737373737	0.4908	1.0	0.9481546231546231	1.0	0.7209013209013208
Sample	F vs M adults	8	8	Glial	comp (6)	0.5976904113938084	0.1605283605283605	0.2327	1.0	0.9256410256410256	0.963170163170163	0.7209013209013208
Sample	F vs M adults	8	8	Immune	comp (6)	0.0010028146019923486	0.6453768453768453	0.9986	1.0	0.9481546231546231	1.0	0.7209013209013208
Sample	F vs M adults	8	8	ProInflam	comp (6)	-0.48976020471645204	0.2786324786324786	0.3178	1.0	0.9481546231546231	1.0	0.7209013209013208
Sample	F vs M adults	8	8	Stromal	comp (6)	0.058990883914319156	0.7209013209013208	0.9225	1.0	0.9481546231546231	1.0	0.7209013209013208
Sample	F vs M adults	8	8	Vascular	comp (6)	-0.279300250992305	0.4418026418026417	0.5711	1.0	0.9481546231546231	1.0	0.7209013209013208
Sample	YF vs other adults	4	12	Neurons	cell (13)	-0.4922361130421479	0.3791208791208791	0.3779	1.0	0.7203296703296703	1.0	0.6160714285714285
Sample	YF vs other adults	4	12	NMSchwann	cell (13)	1.036263863911292	0.10329670329670329	0.0741	1.0	0.3925274725274725	1.0	0.3357142857142857
Sample	YF vs other adults	4	12	MSchwann	cell (13)	-0.29928696146760175	0.9527472527472527	0.5862	1.0	0.9527472527472527	1.0	0.9527472527472527
Sample	YF vs other adults	4	12	SGCs	cell (13)	-0.41969940175639076	0.5989010989010988	0.4578	1.0	0.7639301874595991	1.0	0.7404761904761903
Sample	YF vs other adults	4	12	Bcells	cell (13)	-0.4033251503928425	0.5208791208791208	0.53	1.0	0.7639301874595991	1.0	0.7404761904761903
Sample	YF vs other adults	4	12	Granulocytes	cell (13)	1.9427451145906691	0.013186813186813189	0.0052	0.2505494505494506	0.1983516483516484	0.17142857142857146	0.17142857142857143
Sample	YF vs other adults	4	12	MastCells	cell (13)	-0.5067345633413806	0.6835164835164834	0.365	1.0	0.7639301874595991	1.0	0.7404761904761903
Sample	YF vs other adults	4	12	NKcells	cell (13)	1.3779292778705685	0.04175824175824176	0.0264	0.7934065934065935	0.1983516483516484	0.5428571428571429	0.18095238095238095
Sample	YF vs other adults	4	12	Macrophages	cell (13)	0.7333473704384548	0.3791208791208791	0.2052	1.0	0.7203296703296703	1.0	0.6160714285714285
Sample	YF vs other adults	4	12	Fibroblasts	cell (13)	1.4332118705430827	0.04175824175824176	0.0166	0.7934065934065935	0.1983516483516484	0.5428571428571429	0.18095238095238095
Sample	YF vs other adults	4	12	Pericytes	cell (13)	0.5361806167321591	0.3791208791208791	0.358	1.0	0.7203296703296703	1.0	0.6160714285714285
Sample	YF vs other adults	4	12	Endothelial.Cells	cell (13)	0.8480543746467709	0.3791208791208791	0.147	1.0	0.7203296703296703	1.0	0.6160714285714285
Sample	YF vs other adults	4	12	SMCs	cell (13)	-0.30583504272987416	0.6835164835164834	0.5914	1.0	0.7639301874595991	1.0	0.7404761904761903
Sample	YF vs other adults	4	12	NeuroGlial	comp (6)	-0.38652338140841797	0.6835164835164834	0.4823	1.0	0.7639301874595991	1.0	0.82021978021978
Sample	YF vs other adults	4	12	Glial	comp (6)	-0.05773616607559659	0.8615384615384615	0.9181	1.0	0.9094017094017094	1.0	0.8615384615384615
Sample	YF vs other adults	4	12	Immune	comp (6)	1.67812571334676	0.029670329670329672	0.01	0.5637362637362637	0.1983516483516484	0.17802197802197803	0.17802197802197806
Sample	YF vs other adults	4	12	ProInflam	comp (6)	0.3654102860515649	0.4461538461538461	0.5259	1.0	0.7639301874595991	1.0	0.82021978021978
Sample	YF vs other adults	4	12	Stromal	comp (6)	1.1386704432380303	0.13296703296703297	0.0433	1.0	0.42106227106227107	0.7978021978021979	0.3989010989010989
Sample	YF vs other adults	4	12	Vascular	comp (6)	0.3838639160768232	0.6835164835164834	0.5062	1.0	0.7639301874595991	1.0	0.82021978021978
Sample	Infants vs adults	2	16	Neurons	cell (13)	-2.333194118042311	0.013071895424836602	0.0056	0.24836601307189543	0.08278867102396514	0.16993464052287582	0.08496732026143791
Sample	Infants vs adults	2	16	NMSchwann	cell (13)	0.039153707535919215	0.9411764705882353	0.9694	1.0	0.9411764705882353	1.0	0.9411764705882353
Sample	Infants vs adults	2	16	MSchwann	cell (13)	-1.3462901120341844	0.26143790849673204	0.1102	1.0	0.38210155857214684	1.0	0.3776325344952796
Sample	Infants vs adults	2	16	SGCs	cell (13)	1.1362075382458243	0.11764705882352941	0.1403	1.0	0.27941176470588236	1.0	0.30588235294117644
Sample	Infants vs adults	2	16	Bcells	cell (13)	0.043742056535918276	0.32679738562091504	0.927	1.0	0.4435107376283847	1.0	0.42483660130718953
Sample	Infants vs adults	2	16	Granulocytes	cell (13)	-1.4863328909014573	0.026143790849673203	0.0644	0.49673202614379086	0.12418300653594773	0.33986928104575165	0.11328976034858387
Sample	Infants vs adults	2	16	MastCells	cell (13)	2.3366801227029534	0.20915032679738563	0.0462	1.0	0.38210155857214684	1.0	0.3776325344952796
Sample	Infants vs adults	2	16	NKcells	cell (13)	1.9967304058747524	0.0784313725490196	0.0244	1.0	0.21288515406162467	1.0	0.2549019607843137
Sample	Infants vs adults	2	16	Macrophages	cell (13)	0.6873819223814026	0.39215686274509803	0.3836	1.0	0.46568627450980393	1.0	0.46345811051693403
Sample	Infants vs adults	2	16	Fibroblasts	cell (13)	-0.6970499955490278	0.26143790849673204	0.3586	1.0	0.38210155857214684	1.0	0.3776325344952796
Sample	Infants vs adults	2	16	Pericytes	cell (13)	3.817259582191082	0.013071895424836602	0.0056	0.24836601307189543	0.08278867102396514	0.16993464052287582	0.08496732026143791
Sample	Infants vs adults	2	16	Endothelial.Cells	cell (13)	1.2568837228197332	0.26143790849673204	0.0762	1.0	0.38210155857214684	1.0	0.3776325344952796
Sample	Infants vs adults	2	16	SMCs	cell (13)	0.6774017531808334	0.8366013071895425	0.3643	1.0	0.8830791575889616	1.0	0.906318082788671
Sample	Infants vs adults	2	16	NeuroGlial	comp (6)	-2.15830589064171	0.013071895424836602	0.005	0.24836601307189543	0.08278867102396514	0.0784313725490196	0.07843137254901962
Sample	Infants vs adults	2	16	Glial	comp (6)	-0.9254116917108397	0.47058823529411764	0.2352	1.0	0.5259515570934256	1.0	0.47058823529411764
Sample	Infants vs adults	2	16	Immune	comp (6)	-1.134276225460936	0.05228758169934641	0.107	0.9934640522875817	0.19869281045751636	0.3137254901960784	0.1568627450980392
Sample	Infants vs adults	2	16	ProInflam	comp (6)	1.0550691600541526	0.20915032679738563	0.1548	1.0	0.38210155857214684	1.0	0.3137254901960785
Sample	Infants vs adults	2	16	Stromal	comp (6)	0.05238287573218688	0.39215686274509803	0.9285	1.0	0.46568627450980393	1.0	0.47058823529411764
Sample	Infants vs adults	2	16	Vascular	comp (6)	1.9381801848007991	0.0784313725490196	0.0267	1.0	0.21288515406162467	0.47058823529411764	0.1568627450980392
Sample	Cyno F vs M	4	4	Neurons	cell (13)	-1.3451913214556128	0.11428571428571428	0.121	1.0	0.2714285714285714	1.0	0.2476190476190476
Sample	Cyno F vs M	4	4	NMSchwann	cell (13)	0.559919167188324	0.34285714285714286	0.3988	1.0	0.4342857142857143	1.0	0.4051948051948052
Sample	Cyno F vs M	4	4	MSchwann	cell (13)	9.931171425141311	0.02857142857142857	0.0302	0.5428571428571428	0.1357142857142857	0.37142857142857144	0.1238095238095238
Sample	Cyno F vs M	4	4	SGCs	cell (13)	2.79377120271986	0.02857142857142857	0.0084	0.5428571428571428	0.1357142857142857	0.37142857142857144	0.1238095238095238
Sample	Cyno F vs M	4	4	Bcells	cell (13)	0.1451331607844358	0.34285714285714286	0.9066	1.0	0.4342857142857143	1.0	0.4051948051948052
Sample	Cyno F vs M	4	4	Granulocytes	cell (13)	1.4510473369730081	0.11428571428571428	0.0837	1.0	0.2714285714285714	1.0	0.2476190476190476
Sample	Cyno F vs M	4	4	MastCells	cell (13)	0.2201348418866708	0.34285714285714286	0.8261	1.0	0.4342857142857143	1.0	0.4051948051948052
Sample	Cyno F vs M	4	4	NKcells	cell (13)	0.36565832863227676	0.34285714285714286	0.5594	1.0	0.4342857142857143	1.0	0.4051948051948052
Sample	Cyno F vs M	4	4	Macrophages	cell (13)	-0.03790829490552944	0.34285714285714286	1.0	1.0	0.4342857142857143	1.0	0.4051948051948052
Sample	Cyno F vs M	4	4	Fibroblasts	cell (13)	3.7610591246241127	0.02857142857142857	0.0302	0.5428571428571428	0.1357142857142857	0.37142857142857144	0.1238095238095238
Sample	Cyno F vs M	4	4	Pericytes	cell (13)	0.25139864346551505	0.6857142857142857	0.693	1.0	0.7238095238095239	1.0	0.7428571428571428
Sample	Cyno F vs M	4	4	Endothelial.Cells	cell (13)	-0.14528201207636768	0.8857142857142857	0.9107	1.0	0.8857142857142857	1.0	0.8857142857142857
Sample	Cyno F vs M	4	4	SMCs	cell (13)	1.4115149127340094	0.11428571428571428	0.0902	1.0	0.2714285714285714	1.0	0.2476190476190476
Sample	Cyno F vs M	4	4	NeuroGlial	comp (6)	0.6233603760733781	0.6857142857142857	0.3623	1.0	0.7238095238095239	1.0	0.6857142857142857
Sample	Cyno F vs M	4	4	Glial	comp (6)	5.341270914916362	0.02857142857142857	0.0302	0.5428571428571428	0.1357142857142857	0.17142857142857143	0.17142857142857143
Sample	Cyno F vs M	4	4	Immune	comp (6)	0.4355718500604834	0.34285714285714286	0.5797	1.0	0.4342857142857143	1.0	0.5142857142857143
Sample	Cyno F vs M	4	4	ProInflam	comp (6)	0.0928280454590967	0.34285714285714286	0.9977	1.0	0.4342857142857143	1.0	0.5142857142857143
Sample	Cyno F vs M	4	4	Stromal	comp (6)	1.8380998742536543	0.05714285714285714	0.0468	1.0	0.21714285714285714	0.34285714285714286	0.17142857142857143
Sample	Cyno F vs M	4	4	Vascular	comp (6)	0.5697167275733441	0.4857142857142857	0.3964	1.0	0.5767857142857143	1.0	0.5828571428571429
Sample	OF vs YF	4	4	Neurons	cell (13)	0.7410142447685696	0.2	0.2292	1.0	0.4222222222222223	1.0	0.43333333333333335
Sample	OF vs YF	4	4	NMSchwann	cell (13)	-1.2087345993923722	0.02857142857142857	0.0302	0.5428571428571428	0.10857142857142857	0.37142857142857144	0.09285714285714285
Sample	OF vs YF	4	4	MSchwann	cell (13)	1.227690349463726	0.34285714285714286	0.1499	1.0	0.5010989010989011	1.0	0.49523809523809526
Sample	OF vs YF	4	4	SGCs	cell (13)	0.47465213304955206	0.6857142857142857	0.4901	1.0	0.7663865546218488	1.0	0.8103896103896104
Sample	OF vs YF	4	4	Bcells	cell (13)	-0.26751934799758387	1.0	0.8241	1.0	1.0	1.0	1.0
Sample	OF vs YF	4	4	Granulocytes	cell (13)	-2.684043545405613	0.02857142857142857	0.0126	0.5428571428571428	0.10857142857142857	0.37142857142857144	0.09285714285714285
Sample	OF vs YF	4	4	MastCells	cell (13)	0.3316172225138399	1.0	0.6865	1.0	1.0	1.0	1.0
Sample	OF vs YF	4	4	NKcells	cell (13)	-2.3393126923310796	0.02857142857142857	0.0302	0.5428571428571428	0.10857142857142857	0.37142857142857144	0.09285714285714285
Sample	OF vs YF	4	4	Macrophages	cell (13)	-1.216742626955095	0.34285714285714286	0.1407	1.0	0.5010989010989011	1.0	0.49523809523809526
Sample	OF vs YF	4	4	Fibroblasts	cell (13)	-1.5955751620189418	0.02857142857142857	0.0279	0.5428571428571428	0.10857142857142857	0.37142857142857144	0.09285714285714285
Sample	OF vs YF	4	4	Pericytes	cell (13)	-0.9921660217299935	0.2	0.1983	1.0	0.4222222222222223	1.0	0.43333333333333335
Sample	OF vs YF	4	4	Endothelial.Cells	cell (13)	-1.0319016264756757	0.34285714285714286	0.2313	1.0	0.5010989010989011	1.0	0.49523809523809526
Sample	OF vs YF	4	4	SMCs	cell (13)	-0.19425960677251514	0.6857142857142857	0.7349	1.0	0.7663865546218488	1.0	0.8103896103896104
Sample	OF vs YF	4	4	NeuroGlial	comp (6)	0.8830369880874736	0.34285714285714286	0.2199	1.0	0.5010989010989011	1.0	0.5142857142857143
Sample	OF vs YF	4	4	Glial	comp (6)	0.8039857421417388	0.6857142857142857	0.2859	1.0	0.7663865546218488	1.0	0.6857142857142857
Sample	OF vs YF	4	4	Immune	comp (6)	-2.468263170637933	0.02857142857142857	0.0302	0.5428571428571428	0.10857142857142857	0.17142857142857143	0.17142857142857143
Sample	OF vs YF	4	4	ProInflam	comp (6)	-1.2470640009378446	0.11428571428571428	0.0837	1.0	0.31020408163265306	0.6857142857142857	0.22857142857142856
Sample	OF vs YF	4	4	Stromal	comp (6)	-1.420395031031795	0.11428571428571428	0.0837	1.0	0.31020408163265306	0.6857142857142857	0.22857142857142856
Sample	OF vs YF	4	4	Vascular	comp (6)	-0.8369261710725787	0.4857142857142857	0.2872	1.0	0.6591836734693878	1.0	0.5828571428571429
Sample	OF vs males	4	8	Neurons	cell (13)	0.48355603810447656	0.3676767676767677	0.4173	1.0	0.4366161616161617	1.0	0.477979797979798
Sample	OF vs males	4	8	NMSchwann	cell (13)	-0.33514120689222904	0.46060606060606063	0.5553	1.0	0.514795008912656	1.0	0.5443526170798898
Sample	OF vs males	4	8	MSchwann	cell (13)	1.1980934464861024	0.07272727272727274	0.0689	1.0	0.2651974288337925	0.9454545454545455	0.33265993265993266
Sample	OF vs males	4	8	SGCs	cell (13)	-0.05590807624915291	0.8080808080808081	0.9424	1.0	0.8080808080808081	1.0	0.8080808080808081
Sample	OF vs males	4	8	Bcells	cell (13)	-0.6423739987858986	0.15353535353535355	0.2703	1.0	0.2651974288337925	1.0	0.33265993265993266
Sample	OF vs males	4	8	Granulocytes	cell (13)	-1.942177610093185	0.00404040404040404	0.0089	0.07676767676767676	0.07676767676767678	0.052525252525252523	0.052525252525252523
Sample	OF vs males	4	8	MastCells	cell (13)	-0.3019979764503099	0.6828282828282828	0.5969	1.0	0.7207631874298541	1.0	0.7397306397306397
Sample	OF vs males	4	8	NKcells	cell (13)	-0.5214644335590333	0.3676767676767677	0.3898	1.0	0.4366161616161617	1.0	0.477979797979798
Sample	OF vs males	4	8	Macrophages	cell (13)	-1.0943392942384822	0.15353535353535355	0.0811	1.0	0.2651974288337925	1.0	0.33265993265993266
Sample	OF vs males	4	8	Fibroblasts	cell (13)	-0.9982154562911814	0.15353535353535355	0.0938	1.0	0.2651974288337925	1.0	0.33265993265993266
Sample	OF vs males	4	8	Pericytes	cell (13)	-0.6815689636762745	0.21414141414141416	0.2595	1.0	0.3390572390572391	1.0	0.39769119769119776
Sample	OF vs males	4	8	Endothelial.Cells	cell (13)	-0.9092957344080288	0.1090909090909091	0.1355	1.0	0.2651974288337925	1.0	0.33265993265993266
Sample	OF vs males	4	8	SMCs	cell (13)	-0.6179784406368837	0.2828282828282829	0.3028	1.0	0.41336441336441343	1.0	0.45959595959595967
Sample	OF vs males	4	8	NeuroGlial	comp (6)	0.7304015140087152	0.3676767676767677	0.2377	1.0	0.4366161616161617	1.0	0.3676767676767677
Sample	OF vs males	4	8	Glial	comp (6)	0.8473507434346953	0.1090909090909091	0.1621	1.0	0.2651974288337925	0.6545454545454545	0.16363636363636366
Sample	OF vs males	4	8	Immune	comp (6)	-1.8457559532714465	0.00808080808080808	0.0122	0.15353535353535352	0.07676767676767678	0.048484848484848485	0.048484848484848485
Sample	OF vs males	4	8	ProInflam	comp (6)	-1.0948829255758157	0.04848484848484849	0.0669	0.9212121212121214	0.2651974288337925	0.29090909090909095	0.14545454545454548
Sample	OF vs males	4	8	Stromal	comp (6)	-0.9731810661525969	0.07272727272727274	0.0921	1.0	0.2651974288337925	0.4363636363636364	0.14545454545454548
Sample	OF vs males	4	8	Vascular	comp (6)	-0.7833333208233251	0.15353535353535355	0.192	1.0	0.2651974288337925	0.9212121212121214	0.18424242424242426
Donor	F vs M (donor)	4	4	Neurons	cell (13)	0.09898250742084991	1.0	0.8838	1.0	1.0	1.0	1.0
Donor	F vs M (donor)	4	4	NMSchwann	cell (13)	0.27697019868275585	0.6857142857142857	0.6227	1.0	1.0	1.0	0.9904761904761905
Donor	F vs M (donor)	4	4	MSchwann	cell (13)	0.6747581918375477	0.34285714285714286	0.2823	1.0	1.0	1.0	0.9904761904761905
Donor	F vs M (donor)	4	4	SGCs	cell (13)	-0.4649052201065311	0.34285714285714286	0.488	1.0	1.0	1.0	0.9904761904761905
Donor	F vs M (donor)	4	4	Bcells	cell (13)	-0.6940414443052639	0.4857142857142857	0.3104	1.0	1.0	1.0	0.9904761904761905
Donor	F vs M (donor)	4	4	Granulocytes	cell (13)	0.08138255363268244	1.0	0.956	1.0	1.0	1.0	1.0
Donor	F vs M (donor)	4	4	MastCells	cell (13)	-1.4086288991506641	0.11428571428571428	0.0751	1.0	1.0	1.0	0.9904761904761905
Donor	F vs M (donor)	4	4	NKcells	cell (13)	0.29437145423334937	0.6857142857142857	0.5749	1.0	1.0	1.0	0.9904761904761905
Donor	F vs M (donor)	4	4	Macrophages	cell (13)	-0.1900805835157295	0.8857142857142857	0.8241	1.0	1.0	1.0	1.0
Donor	F vs M (donor)	4	4	Fibroblasts	cell (13)	0.16475534258886412	0.8857142857142857	0.806	1.0	1.0	1.0	1.0
Donor	F vs M (donor)	4	4	Pericytes	cell (13)	-0.1735272651309728	0.6857142857142857	0.8238	1.0	1.0	1.0	0.9904761904761905
Donor	F vs M (donor)	4	4	Endothelial.Cells	cell (13)	-0.030376775457620648	0.4857142857142857	0.9281	1.0	1.0	1.0	0.9904761904761905
Donor	F vs M (donor)	4	4	SMCs	cell (13)	-0.632533330943073	0.4857142857142857	0.4117	1.0	1.0	1.0	0.9904761904761905
Donor	F vs M (donor)	4	4	NeuroGlial	comp (6)	0.3824850618406528	1.0	0.6965	1.0	1.0	1.0	1.0
Donor	F vs M (donor)	4	4	Glial	comp (6)	0.7767001111715028	0.34285714285714286	0.267	1.0	1.0	1.0	1.0
Donor	F vs M (donor)	4	4	Immune	comp (6)	0.000946994941413583	0.8857142857142857	0.975	1.0	1.0	1.0	1.0
Donor	F vs M (donor)	4	4	ProInflam	comp (6)	-0.5090553906497916	0.4857142857142857	0.3648	1.0	1.0	1.0	1.0
Donor	F vs M (donor)	4	4	Stromal	comp (6)	0.054861040823276724	0.6857142857142857	0.9238	1.0	1.0	1.0	1.0
Donor	F vs M (donor)	4	4	Vascular	comp (6)	-0.28869513364267724	0.6857142857142857	0.6484	1.0	1.0	1.0	1.0
Donor	YF vs other (donor)	2	6	Neurons	cell (13)	-0.526361743023208	0.6428571428571428	0.5001	1.0	0.9395604395604394	1.0	0.9285714285714285
Donor	YF vs other (donor)	2	6	NMSchwann	cell (13)	1.1052022279156977	0.2857142857142857	0.1382	1.0	0.6785714285714286	1.0	0.619047619047619
Donor	YF vs other (donor)	2	6	MSchwann	cell (13)	-0.30729556027439897	1.0	0.855	1.0	1.0	1.0	1.0
Donor	YF vs other (donor)	2	6	SGCs	cell (13)	-0.8105479314475889	0.2857142857142857	0.2842	1.0	0.6785714285714286	1.0	0.619047619047619
Donor	YF vs other (donor)	2	6	Bcells	cell (13)	-0.380871062077673	0.8571428571428571	0.5996	1.0	0.9579831932773109	1.0	0.9285714285714285
Donor	YF vs other (donor)	2	6	Granulocytes	cell (13)	1.9961761890738086	0.07142857142857142	0.0259	1.0	0.6785714285714286	0.9285714285714285	0.46428571428571425
Donor	YF vs other (donor)	2	6	MastCells	cell (13)	-1.3641951435804003	0.2857142857142857	0.1328	1.0	0.6785714285714286	1.0	0.619047619047619
Donor	YF vs other (donor)	2	6	NKcells	cell (13)	2.1304701577123604	0.07142857142857142	0.035	1.0	0.6785714285714286	0.9285714285714285	0.46428571428571425
Donor	YF vs other (donor)	2	6	Macrophages	cell (13)	0.7020059511934942	0.42857142857142855	0.3557	1.0	0.9047619047619048	1.0	0.7959183673469388
Donor	YF vs other (donor)	2	6	Fibroblasts	cell (13)	1.3358046400696333	0.14285714285714285	0.0544	1.0	0.6785714285714286	1.0	0.619047619047619
Donor	YF vs other (donor)	2	6	Pericytes	cell (13)	0.5994575550949749	0.6428571428571428	0.4685	1.0	0.9395604395604394	1.0	0.9285714285714285
Donor	YF vs other (donor)	2	6	Endothelial.Cells	cell (13)	0.8505163249192772	0.8571428571428571	0.3623	1.0	0.9579831932773109	1.0	0.9285714285714285
Donor	YF vs other (donor)	2	6	SMCs	cell (13)	-0.30550481917713695	0.8571428571428571	0.7499	1.0	0.9579831932773109	1.0	0.9285714285714285
Donor	YF vs other (donor)	2	6	NeuroGlial	comp (6)	-0.451734986739994	0.6428571428571428	0.5709	1.0	0.9395604395604394	1.0	0.9642857142857142
Donor	YF vs other (donor)	2	6	Glial	comp (6)	-0.07041729343927759	1.0	0.9275	1.0	1.0	1.0	1.0
Donor	YF vs other (donor)	2	6	Immune	comp (6)	1.724166474270351	0.14285714285714285	0.0537	1.0	0.6785714285714286	0.8571428571428571	0.8571428571428571
Donor	YF vs other (donor)	2	6	ProInflam	comp (6)	0.3760045131872541	0.6428571428571428	0.4982	1.0	0.9395604395604394	1.0	0.9642857142857142
Donor	YF vs other (donor)	2	6	Stromal	comp (6)	1.0920289151278664	0.2857142857142857	0.097	1.0	0.6785714285714286	1.0	0.8571428571428571
Donor	YF vs other (donor)	2	6	Vascular	comp (6)	0.3977317655767717	0.8571428571428571	0.6734	1.0	0.9579831932773109	1.0	1.0
Donor	Infants vs adults (donor)	2	8	Neurons	cell (13)	-2.7238792262429254	0.044444444444444446	0.0198	0.8444444444444444	0.1688888888888889	0.5777777777777778	0.14444444444444443
Donor	Infants vs adults (donor)	2	8	NMSchwann	cell (13)	0.03302867610971156	1.0	0.9597	1.0	1.0	1.0	1.0
Donor	Infants vs adults (donor)	2	8	MSchwann	cell (13)	-1.4282929932588992	0.26666666666666666	0.1537	1.0	0.38974358974358975	1.0	0.3851851851851852
Donor	Infants vs adults (donor)	2	8	SGCs	cell (13)	1.9540895051653946	0.08888888888888889	0.0402	1.0	0.2412698412698413	1.0	0.2311111111111111
Donor	Infants vs adults (donor)	2	8	Bcells	cell (13)	0.045370270624290734	0.5333333333333333	0.9759	1.0	0.596078431372549	1.0	0.5777777777777777
Donor	Infants vs adults (donor)	2	8	Granulocytes	cell (13)	-1.54071908476677	0.044444444444444446	0.1101	0.8444444444444444	0.1688888888888889	0.5777777777777778	0.14444444444444443
Donor	Infants vs adults (donor)	2	8	MastCells	cell (13)	1.8636965029818366	0.4	0.1086	1.0	0.5066666666666667	1.0	0.52
Donor	Infants vs adults (donor)	2	8	NKcells	cell (13)	2.2709413784664845	0.044444444444444446	0.0196	0.8444444444444444	0.1688888888888889	0.5777777777777778	0.14444444444444443
Donor	Infants vs adults (donor)	2	8	Macrophages	cell (13)	0.7213492632523986	0.26666666666666666	0.3063	1.0	0.38974358974358975	1.0	0.3851851851851852
Donor	Infants vs adults (donor)	2	8	Fibroblasts	cell (13)	-0.7006901988757932	0.17777777777777778	0.2866	1.0	0.3377777777777778	1.0	0.3851851851851852
Donor	Infants vs adults (donor)	2	8	Pericytes	cell (13)	4.2863528829804975	0.044444444444444446	0.0198	0.8444444444444444	0.1688888888888889	0.5777777777777778	0.14444444444444443
Donor	Infants vs adults (donor)	2	8	Endothelial.Cells	cell (13)	1.1885911198850543	0.26666666666666666	0.0847	1.0	0.38974358974358975	1.0	0.3851851851851852
Donor	Infants vs adults (donor)	2	8	SMCs	cell (13)	0.6322154343229863	0.5333333333333333	0.3535	1.0	0.596078431372549	1.0	0.5777777777777777
Donor	Infants vs adults (donor)	2	8	NeuroGlial	comp (6)	-2.6758029586384824	0.044444444444444446	0.0139	0.8444444444444444	0.1688888888888889	0.26666666666666666	0.2666666666666667
Donor	Infants vs adults (donor)	2	8	Glial	comp (6)	-1.0016651523740852	0.7111111111111111	0.2444	1.0	0.7506172839506173	1.0	0.7111111111111111
Donor	Infants vs adults (donor)	2	8	Immune	comp (6)	-1.1929428786099634	0.17777777777777778	0.1752	1.0	0.3377777777777778	1.0	0.2666666666666667
Donor	Infants vs adults (donor)	2	8	ProInflam	comp (6)	1.1388474744174977	0.17777777777777778	0.1976	1.0	0.3377777777777778	1.0	0.2666666666666667
Donor	Infants vs adults (donor)	2	8	Stromal	comp (6)	0.05404947861174448	0.4	0.9551	1.0	0.5066666666666667	1.0	0.48
Donor	Infants vs adults (donor)	2	8	Vascular	comp (6)	2.0297409745675843	0.08888888888888889	0.0418	1.0	0.2412698412698413	0.5333333333333333	0.2666666666666667
Donor	OF vs YF (donor)	2	2	Neurons	cell (13)	0.42593406603712297	0.6666666666666666	0.668	1.0	0.8444444444444443	1.0	0.9629629629629629
Donor	OF vs YF (donor)	2	2	NMSchwann	cell (13)	-0.9196061809710582	0.3333333333333333	0.3308	1.0	0.7916666666666666	1.0	0.8666666666666666
Donor	OF vs YF (donor)	2	2	MSchwann	cell (13)	0.7236022025898283	0.6666666666666666	0.6628	1.0	0.8444444444444443	1.0	0.9629629629629629
Donor	OF vs YF (donor)	2	2	SGCs	cell (13)	0.3122640482858323	1.0	1.0	1.0	1.0	1.0	1.0
Donor	OF vs YF (donor)	2	2	Bcells	cell (13)	-0.20482594817059754	1.0	1.0	1.0	1.0	1.0	1.0
Donor	OF vs YF (donor)	2	2	Granulocytes	cell (13)	-1.5670712214140063	0.3333333333333333	0.3308	1.0	0.7916666666666666	1.0	0.8666666666666666
Donor	OF vs YF (donor)	2	2	MastCells	cell (13)	0.3794057143724406	1.0	1.0	1.0	1.0	1.0	1.0
Donor	OF vs YF (donor)	2	2	NKcells	cell (13)	-5.834331932718474	0.3333333333333333	0.3308	1.0	0.7916666666666666	1.0	0.8666666666666666
Donor	OF vs YF (donor)	2	2	Macrophages	cell (13)	-0.7246002951593702	0.3333333333333333	0.3308	1.0	0.7916666666666666	1.0	0.8666666666666666
Donor	OF vs YF (donor)	2	2	Fibroblasts	cell (13)	-0.8922282105061023	0.3333333333333333	0.3308	1.0	0.7916666666666666	1.0	0.8666666666666666
Donor	OF vs YF (donor)	2	2	Pericytes	cell (13)	-0.5717608909791525	0.6666666666666666	0.6628	1.0	0.8444444444444443	1.0	0.9629629629629629
Donor	OF vs YF (donor)	2	2	Endothelial.Cells	cell (13)	-0.5925586674619966	0.6666666666666666	0.6628	1.0	0.8444444444444443	1.0	0.9629629629629629
Donor	OF vs YF (donor)	2	2	SMCs	cell (13)	-0.1128618419188803	1.0	1.0	1.0	1.0	1.0	1.0
Donor	OF vs YF (donor)	2	2	NeuroGlial	comp (6)	0.5152012687271577	0.6666666666666666	0.668	1.0	0.8444444444444443	1.0	0.6666666666666666
Donor	OF vs YF (donor)	2	2	Glial	comp (6)	0.5452048271369694	0.6666666666666666	0.6628	1.0	0.8444444444444443	1.0	0.6666666666666666
Donor	OF vs YF (donor)	2	2	Immune	comp (6)	-1.4415826133928098	0.3333333333333333	0.3308	1.0	0.7916666666666666	1.0	0.6666666666666666
Donor	OF vs YF (donor)	2	2	ProInflam	comp (6)	-0.7564323183510149	0.3333333333333333	0.3308	1.0	0.7916666666666666	1.0	0.6666666666666666
Donor	OF vs YF (donor)	2	2	Stromal	comp (6)	-0.7958596000329058	0.3333333333333333	0.3308	1.0	0.7916666666666666	1.0	0.6666666666666666
Donor	OF vs YF (donor)	2	2	Vascular	comp (6)	-0.47350726338543075	0.6666666666666666	0.6628	1.0	0.8444444444444443	1.0	0.6666666666666666
Donor	OF vs males (donor)	2	4	Neurons	cell (13)	0.5041399409669353	0.8	0.6051	1.0	0.8941176470588236	1.0	0.9454545454545455
Donor	OF vs males (donor)	2	4	NMSchwann	cell (13)	-0.31744793858568876	1.0	0.7156	1.0	1.0	1.0	1.0
Donor	OF vs males (donor)	2	4	MSchwann	cell (13)	1.300438953425282	0.26666666666666666	0.178	1.0	0.562962962962963	1.0	0.6933333333333332
Donor	OF vs males (donor)	2	4	SGCs	cell (13)	-0.09617264354494856	1.0	0.8703	1.0	1.0	1.0	1.0
Donor	OF vs males (donor)	2	4	Bcells	cell (13)	-0.5573983728964679	0.5333333333333333	0.5322	1.0	0.6755555555555556	1.0	0.6933333333333332
Donor	OF vs males (donor)	2	4	Granulocytes	cell (13)	-5.137754351835779	0.13333333333333333	0.0645	1.0	0.562962962962963	1.0	0.6933333333333332
Donor	OF vs males (donor)	2	4	MastCells	cell (13)	-0.8350355901066062	0.5333333333333333	0.3315	1.0	0.6755555555555556	1.0	0.6933333333333332
Donor	OF vs males (donor)	2	4	NKcells	cell (13)	-0.8037912781371596	0.5333333333333333	0.2695	1.0	0.6755555555555556	1.0	0.6933333333333332
Donor	OF vs males (donor)	2	4	Macrophages	cell (13)	-1.0244294872693815	0.5333333333333333	0.3232	1.0	0.6755555555555556	1.0	0.6933333333333332
Donor	OF vs males (donor)	2	4	Fibroblasts	cell (13)	-0.9699041899554399	0.13333333333333333	0.2624	1.0	0.562962962962963	1.0	0.6933333333333332
Donor	OF vs males (donor)	2	4	Pericytes	cell (13)	-0.8709752467846091	0.26666666666666666	0.1993	1.0	0.562962962962963	1.0	0.6933333333333332
Donor	OF vs males (donor)	2	4	Endothelial.Cells	cell (13)	-1.158691183565949	0.26666666666666666	0.196	1.0	0.562962962962963	1.0	0.6933333333333332
Donor	OF vs males (donor)	2	4	SMCs	cell (13)	-0.5835497970237143	0.5333333333333333	0.348	1.0	0.6755555555555556	1.0	0.6933333333333332
Donor	OF vs males (donor)	2	4	NeuroGlial	comp (6)	0.8404568496856005	0.8	0.2213	1.0	0.8941176470588236	1.0	0.8
Donor	OF vs males (donor)	2	4	Glial	comp (6)	1.053038957091798	0.26666666666666666	0.2174	1.0	0.562962962962963	1.0	0.4
Donor	OF vs males (donor)	2	4	Immune	comp (6)	-3.779086894796187	0.13333333333333333	0.0645	1.0	0.562962962962963	0.8	0.4
Donor	OF vs males (donor)	2	4	ProInflam	comp (6)	-1.1957105108309916	0.26666666666666666	0.2633	1.0	0.562962962962963	1.0	0.4
Donor	OF vs males (donor)	2	4	Stromal	comp (6)	-1.0168456306166958	0.13333333333333333	0.2624	1.0	0.562962962962963	0.8	0.4
Donor	OF vs males (donor)	2	4	Vascular	comp (6)	-0.8822315759749291	0.5333333333333333	0.3977	1.0	0.6755555555555556	1.0	0.64
