## Supplemental Table 4 for "T-cell distribution in the dorsal root ganglion across species, sex, and age"

### Sheet: Sheet1
Sample information										Number of DRGs
UTD Sample ID	Sample #	Species	Sex	Age	Race	Ethnicity	Cause of Death	Positive Serologies	DRG Level	Flow	IF-CD3/PRPH	IF-Trm	10x Visium/SONAR	EM
UTD-DN0238	1	Homo sapiens	F	58y	White	n/r	Anoxia	CMV, EBV IgG	L3	1	-	-	-	-		Abbreviations:
UTD-DN0240	2	Homo sapiens	F	18y	White	n/r	Anoxia/asphyxiation/smoke inhalation	CMV, EBV IgG	L4	1	-	-	-	-		CVA: cerebrovascular accident
UTD-DN0208	3	Homo sapiens	M	36y	White	n/r	Head trauma/GSW	n/k	Lumbar	1	-	-	-	-		EM: electron microscopy
UTD-DN0255	4	Homo sapiens	M	44y	White	n/r	CVA/stroke	CMV, EBV IgG	Lumbar	2	-	-	-	-		GSW: Gunshot wound
UTD-DN0284	5	Homo sapiens	M	32y	White	n/r	Head trauma/MVA	CMV, EBV IgG	L4	1	-	-	-	-		IF: immunofluorescence
UTD-DN0292	6	Homo sapiens	M	22y	White	n/r	Anoxia/drug intoxication	n/k	Lumbar	1	-	-	-	-		MVA: motor vehicle accident
UTD-DN0307	7	Homo sapiens	F	58y	White	Not hispanic	Anoxia/cardiovascular	EBV IgG	L2	2	-	-	-	-		w/mo/y: weeks/months/years
UTD-DN0308	8	Homo sapiens	M	60y	Black	Not hispanic	Anoxia/cardiovascular	n/k	S2	2	-	-	-	-		n/k: not known
UTD-DN0325	9	Homo sapiens	M	46y	White	Not hispanic	Anoxia/asphyxiation	n/k	L3	1	-	-	-	-		n/r: not reported
UTD-DN0329	10	Homo sapiens	M	38y	White	Not hispanic	Anoxia/cardiovascular	n/k	T11, L1 x 2	3	-	-	-	-
UTD-DN0334	11	Homo sapiens	M	20y	White	Not hispanic	Anoxia/cardiovascular	n/k	L3	1	-	-	-	-
UTD-DN0338	12	Homo sapiens	F	41y	White	Not hispanic	CVA/stroke	CMV, EBV IgG	L2	1	-	-	-	-
UTD-DN0388	13	Homo sapiens	M	46y	White	Not hispanic	CVA/stroke	EBV IgG	L2, L3	2	-	-	-	-
UTD-DN0389	14	Homo sapiens	M	38y	White	Not hispanic	Head trauma/blunt injury/MVA	n/k	T11, L2, L4	3	-	-	-	-
UTD-DN0391	15	Homo sapiens	M	18y	White	Hispanic	Anoxia/seizure	EBV IgG	L1, L2	2	-	-	-	-
UTD-DN0354	16	Homo sapiens	M	37y	White	Not hispanic	Head trauma/blunt injury/non-MVA	EBV IgG	L1, L2, L3, L5	4	-	-	-	-
UTD-DN0363	17	Homo sapiens	F	29y	White	Not hispanic	Sepsis	n/k	L1,L3	2	-	-	-	-
UTD-DN0367	18	Homo sapiens	M	45y	White	Not hispanic	CVA/stroke	n/k	Lumbar	2	-	-	-	-
UTD-DN0357	19	Homo sapiens	M	34y	Black	Not hispanic	Anoxia/drug intoxication	EBV IgG	L1, L3	2	-	-	-	-
UTD-DN0358	20	Homo sapiens	M	31y	Asian	Not hispanic	Anoxia	CMV, EBV IgG	L3	2	-	-	-	-
UTD-DN0468	21	Homo sapiens	M	29	White	Not hispanic	Anoxia/cardiovascular	None	T12, L1	2	-	-	-	-
UTD-DN0077	22	Homo sapiens	F	40y	Black	n/r	CVA/stroke	n/k	L4	-	1	1	-	-
UTD-DN0184	23	Homo sapiens	F	52y	n/r	Hispanic	CVA/stroke	CMV (EBV IgG equivocal)	L3	-	1	1	-	-
UTD-DN0276	24	Homo sapiens	F	22y	White	n/r	Head trauma/blunt injury/MVA	EBV IgG	L3	-	1	-	-	-
UTD-DN0052	25	Homo sapiens	F	33y	White	n/r	Head trauma/MVA	n/k	L4	-	1	1	-	-
UTD-DN0020	26	Homo sapiens	F	61y	White	n/r	Anoxia/cardiac arrest	n/k	L4	-	1	-	-	-
UTD-DN0113	27	Homo sapiens	M	41y	White	n/r	Anoxia/shortness of breath	n/k	L4	-	1	1	-	-
UTD-DN0152	28	Homo sapiens	M	31y	White	n/r	Anoxia/drug intoxication	CMV, EBV IgG	L3	-	1	-	-	-
UTD-DN0213	29	Homo sapiens	M	62y	n/r	Hispanic	CVA/stroke	CMV, EBV IgG	L4	-	1	-	-	-
UTD-DN0094	30	Homo sapiens	M	20y	Black	n/r	Head trauma/MVA	n/k	L4	-	1	-	-	-
UTD-DN0224	31	Homo sapiens	M	52y	White	n/r	Head trauma/MVA	n/k	L3	-	1	-	-	-
UTD-DN0188	32	Homo sapiens	M	62y	White	n/r	CVA/stroke	n/k	L4	-	1	-	-	-
UTD-DN0190	33	Homo sapiens	M	52y	White	n/r	Head trauma/MVA	CMV, EBV IgG	L4	-	1	1	-	-
UTD-DN0199	34	Homo sapiens	M	45y	White	n/r	Anoxia	n/k	L2	-	1	1	-	-
UTD-DN0156	35	Homo sapiens	M	31y	Black	n/r	Anoxia/cardiovascular	n/k	L3	-	1	1	-	-
UTD-DN0252	36	Homo sapiens	M	27y	White	n/r	Head trauma/blunt injury/MVA	CMV, EBV IgG	L1	-	1	-	-	-
UTD-DN0070	37	Homo sapiens	F	64y	Black	n/r	CVA/stroke	n/k	L2	-	1	-	-	-
UTD-DN0102	38	Homo sapiens	F	58y	n/r	Hispanic	CVA/stroke	n/k	L1	-	1	-	-	-
UTD-DN0131	39	Homo sapiens	F	47y	White	n/r	CVA/stroke	CMV, EBV IgG	Lumbar	-	1	-	-	-
UTD-DN0048	40	Homo sapiens	F	36y	Black	n/r	Head trauma/blunt injury/MVA	n/k	L1	-	1	1	-	-
UTD-DN0151	41	Homo sapiens	F	25y	Black	n/r	Head trauma/blunt injury/MVA	n/k	L3	-	1	-	-	-
UTD-DN0241	42	Homo sapiens	F	2mo	White	n/r	Anoxia	n/k	L1	-	1	-	1	-
UTD-DN0217	43	Homo sapiens	M	14mo	White	n/r	Anoxia	None	L1	-	-	-	1	-
UTD-DN0007	44	Homo sapiens	F	44y	Black	n/r	Anoxia/cardiac arrest	n/k	Lumbar	-	-	-	2	-
UTD-DN0008	45	Homo sapiens	F	57y	Black	n/r	CVA/stroke	n/k	Lumbar	-	-	-	2	-
UTD-DN0001	46	Homo sapiens	F	34y	White	n/r	Anoxia/drug intoxication	CMV, EBV IgG	Lumbar	-	-	-	2	-
UTD-DN0011	47	Homo sapiens	F	53y	White	n/r	CVA/stroke	n/k	Lumbar	-	-	-	2	-
UTD-DN0006	48	Homo sapiens	M	29y	Black	n/r	Head trauma/blunt injury	n/k	Lumbar	-	-	-	2	-
UTD-DN0003	49	Homo sapiens	M	53y	White	n/r	Anoxia/cardiac arrest	n/k	Lumbar	-	-	-	2	-
UTD-DN0012	50	Homo sapiens	M	65y	Black	n/r	CVA/stroke	n/k	Lumbar	-	-	-	2	-
UTD-DN0014	51	Homo sapiens	M	24y	White	n/r	Head trauma/MVA	n/k	Lumbar	-	-	-	2	-
UTD-DN0256	52	Homo sapiens	M	41y	White	n/r	Anoxia/natural causes	CMV, EBV IgG	L4	-	-	-	-	1
UTD-MM-001	53	Macaca mulatta	n/k	n/k	-	-	-	-	Lumbar	-	1	-	1	-
1611266	54	Macaca fascicularis	F	6y	-	-	-	-	L1-L2	-	1	-	4	-
7278437832	55	Macaca fascicularis	M	5y	-	-	-	-	L1-L2	-	-	-	4	-
DrpZ41-6C-B	56	Macaca fascicularis	F	9y	-	-	-	-	Lumbar	-	-	-	4	-
DrpZ39-44C-C	57	Macaca fascicularis	M	10y	-	-	-	-	Lumbar	-	-	-	4	-
UTD-PA-001	58	Papio anubis	n/k	n/k	-	-	-	-	C5	-	1	-	1	-
UTSW-Pig2	59	Sus scrofa	M	12w	-	-	-	-	Lumbar	-	1	-	-	-
UTSW-Pig3	60	Sus scrofa	M	12w	-	-	-	-	Lumbar	-	1	-	-	-
UTSW-Pig5	61	Sus scrofa	F	12w	-	-	-	-	Lumbar	-	1	-	-	-
UTSW-Pig6	62	Sus scrofa	M	12w	-	-	-	-	Lumbar	-	1	-	-	-
231-grün	63	Sus scrofa	F	14w	-	-	-	-	Lumbar	-	1	-	4	-
232-grün	64	Sus scrofa	F	14w	-	-	-	-	Lumbar	-	2	-	4	-
246-grün	65	Sus scrofa	F	16w	-	-	-	-	Lumbar	-	2	-	4	-
241-grün	66	Sus scrofa	F	17w	-	-	-	-	Lumbar	-	2	-	4	-
Rat-3.1	67	Rattus norvegicus	F	21w	-	-	-	-	Lumbar	-	8	-	-	-
Rat-3.2	68	Rattus norvegicus	F	21w	-	-	-	-	Lumbar	-	1	-	-	-
Rat-3.5	69	Rattus norvegicus	F	21w	-	-	-	-	Lumbar	-	4	-	-	-
Rat-3.6	70	Rattus norvegicus	F	21w	-	-	-	-	Lumbar	-	6	-	-	-
Rat-3.8	71	Rattus norvegicus	F	21w	-	-	-	-	Lumbar	-	1	-	-	-
331.2	72	Mus musculus	M	12w	-	-	-	-	Lumbar	-	3	-	-	-
159.1	73	Mus musculus	F	12w	-	-	-	-	Lumbar	-	1	-	-	-
BL6J-M01	74	Mus musculus	M	8w	-	-	-	-	Lumbar	-	5	-	-	-
BL6J-M02	75	Mus musculus	M	8w	-	-	-	-	Lumbar	-	2	-	-	-
BL6J-M03	76	Mus musculus	M	8w	-	-	-	-	Lumbar	-	3	-	-	-
BL6J-M04	77	Mus musculus	M	8w	-	-	-	-	Lumbar	-	4	-	-	-
BL6J-F01	78	Mus musculus	F	8w	-	-	-	-	Lumbar	-	2	-	-	-
BL6J-F02	79	Mus musculus	F	8w	-	-	-	-	Lumbar	-	5	-	-	-
BL6J-F03	80	Mus musculus	F	8w	-	-	-	-	Lumbar	-	6	-	-	-
BL6J-F04	81	Mus musculus	F	8w	-	-	-	-	Lumbar	-	5	-	-	-
BL6J-F05	82	Mus musculus	F	8w	-	-	-	-	Lumbar	-	2	-	-	-
