## Supplemental Table 5 for "T-cell distribution in the dorsal root ganglion across species, sex, and age"

### Sheet: Flow Cytometry
					Flow Data			Sort Report - Cell Number			Cells/DRG
Sample ID	DRG Used	# DRGs	Time in Hibernate A (hours)	Time in Stemzyme (hours)	%Live+CD45	%CD11b	%CD3	CD45+	CD11b+	CD3+	CD45/DRG	CD11b/DRG	CD3/DRG
UTD-DN0238	L3	1	Not used	9	29.8		20.3
UTD-DN0240	L4	1	Not used	10	16.8	90.3	4.14		110073	3566		110073	3566
UTD-DN0208	Lumbar	1	Not used	12	13.8	85.5	9.9		63538	4919		63538	4919
UTD-DN0255	2X lumbar	2	Not used	4	34	75.5	16.1		14290	2298		7145	1149
UTD-DN0284	L4	1	13	4	38	87.1	5.14		89312	5316		89312	5316
UTD-DN0292	1x	1	4	5	11.7	85.5	3.61		259065	12607		259065	12607
UTD-DN0307	2X L2	2	7	4.5	29.7	85	8.57	57740			28870
UTD-DN0308	2X S2	2	Not used	12	32.7	86.4	3.18	55336			27668
UTD-DN0325	L3	1	11	4.5	10.2	72.5	7.8	35874			35874
UTD-DN0329	2X L1, T11	3	Not used	9	38.2	66.7	24.9
UTD-DN0334	L3	1	5.5	4	14.2	90.7	7.17	30719			30719
UTD-DN0338	L2	1	Not used	3.5	32.4			12896			12896
UTD-DN0388	L2,3	2	7	4.5	38.2	68.4	4.81		196192	19971		98096	9985.5
UTD-DN0389	L2,4, T11	3	7	4	68	60.5	5.3	340076			113359
UTD-DN0391	L1,2	2	Not used	12	19.6	49.4	20.8		367088	76826		183544	38413
UTD-DN0354	L1,2,3,5	4	Not used	4	33.9	87	1.65		229171			57292.8
UTD-DN0363	L1,3	2	Not used	3.5	8.69	90	3.64		60128	2849		30064	1424.5
UTD-DN0367	2 DRGs	2	12	4.5	29	77.8	4.65		93314	6204		46657	3102
UTD-DN0357	L1,3	2	13.5	3.5	14.4	85.1	9.42		130965	16117		65482.5	8058.5
UTD-DN0358	2X L3	2	14.5	4.5	15.5	82.6	6.27		190232	11918		95116	5959
