## Supplemental Table 6 for "T-cell distribution in the dorsal root ganglion across species, sex, and age"

### Sheet: Sheet1
	Fluorophore	Target	Supplier	Catalog #	µL/100µL
Panel 1	PE/Cy7	CD11b	Biolegend	301322	5
T-cell frequency	APC	CD3	Biolegend	300412	5
	BV605	CD45	Biolegend	304042	5
Panel 2	PerCP/Cy5.5	CD49a	Biolegend	328322	5
T-cell phenotype	FITC	CD8	Biolegend	344704	5
	BV605	CD45	Biolegend	304042	5
	BV510	CD45RO	Biolegend	304246	5
	BV421	CD25	Biolegend	302629	5
	BUV661	CD3	BD	612964	5
	BUV496	CCR7	BD	741116	2.5
	APC/Cy7	CD11b	Biolegend	301342	5
	Alexa 647	ICOS	Biolegend	313516	0.5
	PE/Cy7	CD127	Biolegend	351319	5
	PE/Cy5	CD69	Biolegend	310907	5
	PE/Dazzle 594	CD103	Biolegend	350223	5
	PE	CD4	Biolegend	300508	5
