## Supplemental Table 7 for "T-cell distribution in the dorsal root ganglion across species, sex, and age"

### Sheet: Macaca_fascicularis
sample ID	Total Number of reads	Seq saturation	Q30 reads	Reads mapped	Reads mapped confidence	Total genes detected	Number barcodes under tissue	Mean reads/barcode	Median genes/barcode	Median UMI Counts per spot	Fraction reads in barcodes under tissue
1611266-1	134911094	0.97	0.963	0.847	0.753	13128	731	184557	608	828	0.837
1611266-2	102116299	0.923	0.961	0.915	0.853	13909	596	171336	2408	5145	0.919
7278437832-1	171058678	0.963	0.96	0.942	0.883	13902	1013	168863	1076	1615	0.932
7278437832-2	171757386	0.947	0.959	0.91	0.85	14114	1457	117884	1170	1808	0.917
1611266-3	98588693	0.878	0.961	0.911	0.858	14475	1619	60895	1365	2255	0.934
1611266-4	131402507	0.94	0.962	0.905	0.84	13999	1617	81263	506	700	0.899
7278437832-3	152116891	0.958	0.958	0.939	0.882	13961	1212	125509	1158	1828	0.944
7278437832-4	104698148	0.886	0.96	0.932	0.876	14510	1458	71809	1443	2481	0.966
Average	133331212	0.933125	0.9605	0.912625	0.849375	13999.8	1212.88	122764	1216.75	2082.5	0.9185
Sum	1066649696
DrpZ41-6C-B-1	156487358	0.95	0.95	0.92	0.8316	14051	1242	125996	462	698.5	0.98
DrpZ41-6C-B-2	141052093	0.932987	0.95599	0.906853	0.823259	14368	2587	54523.4	324	420	0.98348
DrpZ39-44C-C-1	138490309	0.954937	0.955231	0.878388	0.78743	13477	1430	96846.4	1089	1671	0.935464
DrpZ39-44C-C-2	146686009	0.975011	0.957186	0.889065	0.788668	12976	1777	82547	562	759	0.35597
DrpZ41-6C-B-3	127346324	0.946201	0.955556	0.920298	0.827583	14184	2171	56234.9	299	398	0.986678
DrpZ41-6C-B-4	141339123	0.937105	0.952876	0.910406	0.813312	14344	2092	67561.7	507.5	733	0.963594
DrpZ39-44C-C-3	158287933	0.974446	0.957649	0.828153	0.740092	13054	2077	76209.9	347	432	0.954215
DrpZ39-44C-C-4	182757671	0.985809	0.95613	0.867833	0.745656	11984	895	204199	367	446	0.859914
Average	1.41194e+08	0.945093	0.957789	0.901375	0.822038	13777.2	1498.38	109140	855.719	1388.59	0.897957
sum	2259096516

### Sheet: Macaca_Mulatta
sample ID	Total Number of reads	Seq saturation	Q30 reads	Reads mapped	Reads mapped confidence	Total genes detected	Number barcodes under tissue	Mean reads/barcode	Median genes/barcode	Median UMI Counts per spot	Fraction reads in barcodes under tissue
UTD-MM-001-1	118342815	0.991365	0.958076	0.960273	0.867006	12029	3036	38979.8	94	113	0.951735
UTD-MM-001-2	109379463	0.801517	0.958662	0.919892	0.801126	15449	2642	41400.3	972	1667.5	0.985487
Average	113861139	0.896441	0.958369	0.940082	0.834066	13739	2839	40190	533	890.25	0.968611
Sum	227722278

### Sheet: Papio_Anubis
sample ID	Total Number of reads	Seq saturation	Q30 reads	Reads mapped	Reads mapped confidence	Total genes detected	Number barcodes under tissue	Mean reads/barcode	Median genes/barcode	Median UMI Counts per spot	Fraction reads in barcodes under tissue
UTD-PA-001-1	110392140	0.991873	0.950947	0.94879	0.720418	8071	2258	48889.3	52	62	0.729607
UTD-PA-001-2	104454965	0.991265	0.957047	0.945792	0.761561	8946	3119	33489.9	50	61	0.894774
Average	1.07424e+08	0.991569	0.953997	0.947291	0.74099	8508.5	2688.5	41189.6	51	61.5	0.812191
Sum	214847105
