## Supplemental Table 8 for "T-cell distribution in the dorsal root ganglion across species, sex, and age"

### Sheet: Sheet1
Sample ID	Total Number of Reads	Sequencing Saturation	Reads Mapped to Probe Set	Reads Mapped Confidently to Filtered Probe Set	Total genes detected	Q30 Bases in Barcode	Q30 Bases in Probe Read	Q30 Bases in UMI	Mean Reads per Spot	Median Genes per Spot	Median UMI Counts per Spot	Fraction Reads in Spots Under Tissue
UTD-DN0241	59576170	0.776649	0.971254	0.941121	15951	0.96216	0.962559	0.966059	57229.8	3515	6669	0.989707
UTD-DN0217	61223503	0.737278	0.974341	0.94612	16035	0.96291	0.963486	0.965717	44045.7	1987.5	3068	0.99318
