## Supplemental Table 9 for "T-cell distribution in the dorsal root ganglion across species, sex, and age"

### Sheet: Ortholog Counts
Cell Type	Total	Pig	NHP	Either	Both	Strict	None
Bcells	251	167	203	219	151	151	32
Endothelial Cells	255	197	211	234	174	174	21
Fibroblasts	250	202	226	239	189	189	11
Granulocytes	251	185	190	215	160	157	36
MSchwann	253	202	208	231	179	177	22
Macrophages	251	175	199	222	152	151	29
MastCells	250	184	212	229	167	167	21
NKcells	250	161	202	223	140	139	27
NMSchwann	251	212	202	234	180	179	17
Neurons	252	206	199	234	171	170	18
Pericytes	253	208	209	231	186	185	22
SGCs	251	203	206	230	179	179	21
SMCs	247	198	198	226	170	169	21
Tcells	250	166	203	226	143	143	24

### Sheet: Conservation rates (%)
Cell Type	% Pig	% NHP	% Either	% Both	% Strict
Bcells	66.5	80.9	87.3	60.2	60.2
Endothelial Cells	77.3	82.7	91.8	68.2	68.2
Fibroblasts	80.8	90.4	95.6	75.6	75.6
Granulocytes	73.7	75.7	85.7	63.7	62.5
MSchwann	79.8	82.2	91.3	70.8	70
Macrophages	69.7	79.3	88.4	60.6	60.2
MastCells	73.6	84.8	91.6	66.8	66.8
NKcells	64.4	80.8	89.2	56	55.6
NMSchwann	84.5	80.5	93.2	71.7	71.3
Neurons	81.7	79	92.9	67.9	67.5
Pericytes	82.2	82.6	91.3	73.5	73.1
SGCs	80.9	82.1	91.6	71.3	71.3
SMCs	80.2	80.2	91.5	68.8	68.4
Tcells	66.4	81.2	90.4	57.2	57.2
AVERAGE	75.4	81.7	90.6	66.5	66.1
