## Supplemental Table 10 for "T-cell distribution in the dorsal root ganglion across species, sex, and age"

### Sheet: Immunofluorescence Reagents
			Primary antibody		Fluorescent detection reagent
Species comparisons	Target	Species	Dilution	Catalog Number	Reagent	Conjugate	Dilution	Catalog Number
	CD3	Human	CD3, 1:1000	BioLegend, 300402	Goat anti-mouse IgG1	Alexa Fluor 647	1:2000	Invitrogen, A21240
		Non-human primate	CD3ε, 1:1000	Abcam, ab16669	Goat anti-rabbit IgG	Alexa Fluor 647	1:2000	Invitrogen, A21245
		Pig	CD3, 1:2000	BioRad, MCA-5951GA	Goat anti-mouse IgG1	Alexa Fluor 647	1:2000	Invitrogen, A21240
		Rat	CD3ε, 1:1000	Abcam, ab16669	Goat anti-rabbit IgG	Alexa Fluor 647	1:2000	Invitrogen, A21245
		Mouse	CD3-biotin, 1:50	Invitrogen, 145-2C11	Streptavidin	Alexa Fluor 555	1:1000	Invitrogen, S32355
	Peripherin	All species	1:750	Encor, CPCA-Peri	Goat anti-chicken IgY	Alexa Fluor 488	1:2000	Invitrogen, A11039
Human Trm markers	CD69	Human	1:50	BioLegend, 304202	Goat anti-mouse IgG1	Alexa Fluor 488	1:2000	Invitrogen, A11039
	CD45RO	Human	1:500	BioLegend, 368502	Goat anti-mouse IgG2a	Alexa Fluor 555	1:2000	Invitrogen, A21137
	CD3	Human	1:1000	Abcam, ab16669	Goat anti-rabbit IgG	Alexa Fluor 647	1:2000	Invitrogen, A21245
